# Transcriptomic response to ISAV infection in the gills, head kidney and spleen of resistant and susceptible Atlantic salmon

**DOI:** 10.1101/2022.03.21.485193

**Authors:** O. Gervais, A. Papadopoulou, R. Gratacap, B. Hillestad, A.E. Tinch, S.A.M. Martin, R.D. Houston, D. Robledo

## Abstract

**Background:** Infectious Salmonid Anaemia virus (ISAV) is an orthomyxovirus responsible of large losses in Atlantic salmon (*Salmo salar*) aquaculture. Current available treatments and vaccines are not fully effective, and therefore selective breeding to produce ISAV-resistant strains of Atlantic salmon (*Salmo salar*) is a high priority for the industry. Genomic selection and potentially genome editing can be applied to enhance the disease resistance of aquaculture stocks, and both approaches can benefit from increased knowledge on the genomic mechanisms of resistance to ISAV. To improve our understanding of the mechanisms underlying resistance to ISAV in Atlantic salmon we performed a transcriptomic study in ISAV-infected salmon with contrasting levels of resistance to this virus.

**Results:** Three different tissues (gills, head kidney and spleen) were collected on 12 resistant and 12 susceptible fish at three timepoints (pre-challenge, 7 and 14 days post infection) and RNA sequenced. The transcriptomes of Infected and non-infected fish and of resistant and susceptible fish were compared at each timepoint. The results show that the responses to ISAV are organ-specific; an important response to the infection was observed in the head kidney, with up-regulation of immune processes such as interferon and NLR pathways, while in gills and spleen the response was more moderate. In addition to immune related genes our results suggest that other processes such as ubiquitination or ribosomal processing are important during early infection to ISAV. Moreover, the comparison between resistant and susceptible have also highlighted some interesting genes related to ubiquitination, intracellular transport or the inflammasome.

**Conclusions:** Atlantic salmon infection by ISAV revealed an organ-specific response, implying differential function during the infection. An early immune response was observed in the head kidney, while gills and spleen showed modest responses in comparison. Comparison between resistance and susceptible samples have highlighted genes of interest for further studies, for instance those related to ubiquitination or the inflammasome.
