## Supplementary File 3 for "Transcriptomic response to ISAV infection in the gills, head kidney and spleen of resistant and susceptible Atlantic salmon"

### Sheet: Spleen Control vs 7dpi
Row.names	baseMean	log2FoldChange	lfcSE	stat	pvalue	padj	Protein	Transcript	CHR	Start	Stop	Strand	Protein.name
106574030	197.921	6.257	0.967048	6.4702	9.79e-11	9.1e-07	XP_014005016.1	XM_014149541.1	NC_027315.1	47811808	47814459	-	PREDICTED: diencephalon/mesencephalon homeobox protein 1-B-like
106569170	34.6353	2.07433	0.564445	3.67499	0.000237855	0.0391514	XP_013995698.1	XM_014140223.1	NC_027313.1	28273600	28287605	-	PREDICTED: desmocollin-2-like
106563775	19.9981	1.54677	0.383733	4.03085	5.56e-05	0.0202324	XP_013985101.1	XM_014129626.1	NC_027310.1	84368078	84368752	-	PREDICTED: claudin-3-like
106607955	22.0691	1.4983	0.408791	3.66521	0.000247139	0.0403227	XP_014060951.1	XM_014205476.1	NC_027305.1	63748302	63767513	-	PREDICTED: ribosomal protein S6 kinase delta-1
106565346	847.76	1.26194	0.215428	5.85784	4.69e-09	2.91e-05	XP_013987820.1	XM_014132345.1	NC_027311.1	49826689	49834955	-	PREDICTED: peptidyl-prolyl cis-trans isomerase FKBP5-like
106588186	72.2611	1.21283	0.31831	3.8102	0.000138852	0.0295461	XP_014032398.1	XM_014176923.1	NC_027326.1	1462978	1464415	+	PREDICTED: uncharacterized protein LOC106588186
106580931	43.8834	1.17514	0.299971	3.91751	8.95e-05	0.0270561	XP_014017966.1	XM_014162490.1	NC_027319.1	52282165	52291838	+	PREDICTED: A disintegrin and metalloproteinase with thrombospondin motifs 8-like isoform X2
100195631	60.9224	1.15835	0.232726	4.97732	6.45e-07	0.00149892	NP_001134132.1	NM_001140660.1	NC_027319.1	67585729	67586265	-	potassium voltage-gated channel subfamily E member 4
106560921	31.2466	1.15744	0.268585	4.30938	1.64e-05	0.015956	XP_013979847.1	XM_014124371.1	NC_027309.1	75995841	76019771	-	PREDICTED: SNF-related serine/threonine-protein kinase-like
106574771	160.163	1.12205	0.261003	4.299	1.72e-05	0.015956	XP_014006298.1	XM_014150823.1	NC_027315.1	77538088	77583168	-	PREDICTED: filamin A-interacting protein 1-like isoform X1
106568047	21.3504	1.11412	0.295354	3.77216	0.000161843	0.0316871	XP_013993522.1	XM_014138047.1	NC_027312.1	75078527	75088303	+	PREDICTED: uromodulin-like 1
100286721	455.181	1.09528	0.281882	3.88561	0.000102075	0.0277449	NP_001140133.1	NM_001146661.1	NC_027324.1	33641245	33642179	-	Poliovirus receptor-related protein 1
106570905	55.5726	1.09466	0.268854	4.07156	4.67e-05	0.0193023	XP_013998958.1	XM_014143483.1	NC_027314.1	5318564	5386975	-	PREDICTED: ras-GEF domain-containing family member 1B-A-like isoform X1
106572176	49.5219	1.0149	0.280116	3.62314	0.000291048	0.043308	XP_014001570.1	XM_014146095.1	NC_027314.1	68218341	68223995	+	PREDICTED: serine/threonine-protein kinase 35
106611485	29.2713	0.959828	0.252205	3.80575	0.000141377	0.0295461	XP_014067199.1	XM_014211724.1	NC_027308.1	48189386	48203521	+	PREDICTED: arginase-2, mitochondrial-like
106606823	246.151	0.951806	0.182252	5.22248	1.77e-07	0.000656728	XP_014058670.1	XM_014203195.1	NC_027305.1	22689288	22722575	+	PREDICTED: CD97 antigen-like
106589915	43.278	0.917808	0.195338	4.69856	2.62e-06	0.00406108	XP_014035839.1	XM_014180364.1	NC_027327.1	33129762	33132760	-	PREDICTED: cystatin-like
106577470	53.4588	0.908241	0.255356	3.55677	0.000375449	0.0493131	XP_014010957.1	XM_014155482.1	NC_027301.1	12236891	12256772	+	PREDICTED: uncharacterized protein LOC106577470 isoform X1
106586176	61.6923	0.904268	0.215894	4.18848	2.81e-05	0.0177709	XP_014028606.1	XM_014173124.1	NC_027324.1	12317376	12553431	+	PREDICTED: protein TANC1-like isoform X6
106607694	67.5984	0.889474	0.218061	4.07902	4.52e-05	0.0191182	XP_014060394.1	XM_014204919.1	NC_027305.1	52309450	52345356	-	PREDICTED: interphotoreceptor matrix proteoglycan 1 isoform X2
106567074	200.621	0.88925	0.212981	4.17525	2.98e-05	0.0177709	XP_013991414.1	XM_014135939.1	NC_027312.1	35877069	35889108	+	PREDICTED: LIM domain and actin-binding protein 1-like isoform X2
106604564	85.1387	0.886642	0.211218	4.19775	2.7e-05	0.0177709	XP_014054797.1	XM_014199322.1	NC_027304.1	27045116	27051007	-	PREDICTED: proteinase-activated receptor 4-like
106607264	24.1175	0.88546	0.226344	3.91202	9.15e-05	0.0270561	XP_014059533.1	XM_014204058.1	NC_027305.1	38572148	38614996	+	PREDICTED: C-type mannose receptor 2-like
106599711	100.513	0.769167	0.147135	5.22762	1.72e-07	0.000656728	XP_014046485.1	XM_014191010.1	NC_027302.1	28574396	28581965	+	PREDICTED: desmoglein-2-like
106598436	116.725	0.769163	0.172125	4.46863	7.87e-06	0.00861321	XP_014044957.1	XM_014189482.1	NC_027302.1	9567686	9589112	-	PREDICTED: tyrosine-protein kinase JAK1-like isoform X1
106567163	193.158	0.748138	0.160922	4.64907	3.33e-06	0.00477067	XP_013991624.1	XM_014136149.1	NC_027312.1	39714576	39763139	-	PREDICTED: integrin alpha-5-like
106569165	110.491	0.708185	0.181985	3.89145	9.96e-05	0.0276635	XP_013995691.1	XM_014140215.1	NC_027313.1	28456545	28478729	+	PREDICTED: desmoplakin-like isoform X2
106580788	139.649	0.702538	0.174664	4.02222	5.77e-05	0.0202324	XP_014017678.1	XM_014162202.1	NC_027319.1	47035721	47060303	+	PREDICTED: large neutral amino acids transporter small subunit 4-like isoform X2
106605162	503.063	0.697076	0.135847	5.13132	2.88e-07	0.000891901	XP_014056012.1	XM_014200537.1	NC_027304.1	53443614	53456866	-	PREDICTED: B-cell receptor CD22-like
106578043	160.353	0.68302	0.187411	3.6445	0.000267908	0.0415257	XP_014012071.1	XM_014156597.1	NC_027317.1	64674471	64699962	+	PREDICTED: H(+)/Cl(-) exchange transporter 5-like isoform X2
106566135	81.4664	0.682055	0.1852	3.6828	0.000230687	0.0386557	XP_013989462.1	XM_014133987.1	NC_027311.1	83281702	83309151	+	PREDICTED: methionine--tRNA ligase, cytoplasmic
XR_001321250.1	39.2491	0.67626	0.186821	3.61982	0.000294803	0.0435186	NA	NA	NA	NA	NA	NA	NA
106561022	188.769	0.669151	0.184305	3.63066	0.000282695	0.0430995	XP_013980050.1	XM_014124576.1	NC_027309.1	70456621	70532136	-	PREDICTED: receptor-type tyrosine-protein phosphatase zeta isoform X6
106610223	209.423	0.662862	0.181025	3.66171	0.000250539	0.040522	XP_014064909.1	XM_014209434.1	NC_027307.1	15110983	15121015	+	PREDICTED: endothelin B receptor-like
106607725	1049.67	0.598312	0.156942	3.81231	0.000137672	0.0295461	XP_014060469.1	XM_014204993.1	NC_027305.1	54156844	54182250	-	PREDICTED: dermatan-sulfate epimerase-like
106606950	258.25	0.598237	0.156089	3.83267	0.000126758	0.0291074	XP_014058921.1	XM_014203446.1	NC_027305.1	26605163	26615644	+	PREDICTED: hepatic leukemia factor-like
106600995	96.3436	0.571232	0.147913	3.86196	0.000112483	0.0277453	XP_014048302.1	XM_014192828.1	NC_027302.1	59519972	59559360	-	PREDICTED: C-type mannose receptor 2-like isoform X1
106573656	129.092	0.567823	0.159441	3.56132	0.00036899	0.0493131	XP_014004376.1	XM_014148901.1	NC_027315.1	34436360	34444221	-	PREDICTED: exocyst complex component 3-like protein isoform X1
106588773	102.468	0.556858	0.151406	3.67792	0.000235146	0.0390511	XP_014033648.1	XM_014178175.1	NC_027326.1	22964441	22981581	-	PREDICTED: methyltransferase-like protein 24 isoform X1
106609635	176.749	0.556804	0.147828	3.76658	0.000165501	0.0320531	XP_014064073.1	XM_014208606.1	NC_027300.1	75391148	75397454	-	PREDICTED: uncharacterized protein C7orf62 homolog isoform X1
106605081	68.5449	0.551001	0.144251	3.81973	0.000133595	0.0295461	XP_014055837.1	XM_014200361.1	NC_027304.1	49653404	49661828	+	PREDICTED: centrosomal protein of 85 kDa-like isoform X2
106565529	309.932	0.536191	0.149086	3.59652	0.000322507	0.0461433	XP_013988241.1	XM_014132766.1	NC_027311.1	58463416	58522421	+	PREDICTED: rho guanine nucleotide exchange factor 25-like
106583480	160.285	0.521794	0.144655	3.60716	0.000309562	0.0453375	XP_014023185.1	XM_014167710.1	NC_027321.1	41186598	41194691	+	PREDICTED: differentially expressed in FDCP 6 homolog
XR_001325620.1	658.739	0.497533	0.12265	4.05652	4.98e-05	0.0194126	NA	NA	NA	NA	NA	NA	NA
106584369	242.456	0.486933	0.124694	3.90501	9.42e-05	0.0270561	XP_014025072.1	XM_014169597.1	NC_027322.1	29332888	29336527	-	PREDICTED: tyrosine-protein kinase ZAP-70-like
106578703	97.3029	0.485109	0.135028	3.59265	0.000327326	0.0464753	XP_014013293.1	XM_014157818.1	NC_027318.1	29472360	29497032	-	PREDICTED: tyrosine-protein kinase Yes-like
106609234	119.446	0.473317	0.122095	3.87664	0.000105908	0.0277449	XP_014063261.1	XM_014207786.1	NC_027306.1	34688443	34694769	+	PREDICTED: cyclin-dependent kinase inhibitor 1-like isoform X1
106567359	164.355	0.472613	0.127046	3.72002	0.000199204	0.0349546	XP_013991984.1	XM_014136509.1	NC_027312.1	43759229	43832768	+	PREDICTED: ski oncogene
106576205	169.524	0.4573	0.128436	3.56052	0.000370114	0.0493131	XP_014008672.1	XM_014153197.1	NC_027316.1	41254725	41324834	-	PREDICTED: filamin-C-like
106601336	2916.2	0.379025	0.0785307	4.82645	1.39e-06	0.00235013	XP_014048943.1	XM_014193467.1	NC_027302.1	68632504	68652321	+	PREDICTED: myosin-9-like isoform X2
106583914	406.963	0.371892	0.095894	3.87815	0.000105253	0.0277449	XP_014024048.1	XM_014168573.1	NC_027322.1	1998215	2006520	-	PREDICTED: tetraspanin-4-like
106588664	288.967	0.351902	0.0970478	3.62607	0.000287772	0.0431658	XP_014033344.1	XM_014177869.1	NC_027326.1	19727890	19734589	-	PREDICTED: splicing factor 3A subunit 3
106604153	2310.47	0.327392	0.0787546	4.15712	3.22e-05	0.0177709	XP_014054044.1	XM_014198569.1	NC_027304.1	4968774	4978229	+	PREDICTED: LOW QUALITY PROTEIN: neuroblast differentiation-associated protein AHNAK-like
100380669	4795	0.25315	0.0709087	3.57008	0.000356871	0.0491688	XP_014059052.1	XM_014203578.1	NC_027305.1	30111808	30130008	-	PREDICTED: myosin-9 isoform X1
106581164	1262.43	-0.36535	0.0959539	-3.80756	0.000140346	0.0295461	XP_014018513.1	XM_014163038.1	NC_027319.1	59474128	59475747	-	PREDICTED: glia maturation factor gamma-like
106586225	637.389	-0.379673	0.0983847	-3.85907	0.00011382	0.0277453	XP_014028741.1	XM_014173264.1	NC_027324.1	14264574	14282630	+	PREDICTED: cytoplasmic dynein 1 intermediate chain 2-like isoform X2
106608961	163.115	-0.451684	0.11605	-3.89216	9.94e-05	0.0276635	XP_014062701.1	XM_014207226.1	NC_027300.1	74096169	74099642	-	PREDICTED: desumoylating isopeptidase 1-like
106577558	79.9549	-0.463601	0.12259	-3.78171	0.000155753	0.0308193	XP_014011176.1	XM_014155701.1	NC_027317.1	48017991	48028368	-	PREDICTED: CTD nuclear envelope phosphatase 1A-like
XR_001326344.1	151.634	-0.488515	0.126375	-3.86559	0.000110821	0.0277453	NA	NA	NA	NA	NA	NA	NA
106608484	203.221	-0.498043	0.11809	-4.21747	2.47e-05	0.0177709	XP_014061894.1	XM_014206419.1	NC_027306.1	3303969	3314153	-	PREDICTED: tetratricopeptide repeat protein 31-like isoform X2
106567911	56.878	-0.538841	0.130085	-4.14222	3.44e-05	0.0177709	XP_013993270.1	XM_014137794.1	NC_027312.1	76830675	76844590	+	PREDICTED: mitochondrial intermediate peptidase-like isoform X2
106561376	405.52	-0.543434	0.137236	-3.95985	7.5e-05	0.0249101	XP_013980731.1	XM_014125256.1	NC_027309.1	97715745	97726756	+	PREDICTED: uncharacterized protein LOC106561376
106576695	81.3651	-0.549115	0.147339	-3.72688	0.000193867	0.0346723	XP_014009479.1	XM_014154004.1	NC_027317.1	13013635	13038432	+	PREDICTED: F-box/WD repeat-containing protein 4
106572444	132.194	-0.559509	0.145551	-3.84406	0.000121015	0.0284922	XP_014002104.1	XM_014146629.1	NC_027314.1	82231639	82240738	+	PREDICTED: proteolipid protein 2-like
106613176	63.4476	-0.631086	0.167768	-3.76165	0.000168795	0.0320531	XP_014070662.1	XM_014215178.1	NC_027300.1	89245260	89255536	-	PREDICTED: graves disease carrier protein
106594281	64.7633	-0.661541	0.171356	-3.86062	0.000113102	0.0277453	XP_014041127.1	XM_014185652.1	NC_027301.1	68385479	68389121	+	PREDICTED: RNA demethylase ALKBH5-like
106602934	10674.9	-0.668083	0.179522	-3.72146	0.000198071	0.0349546	XP_014051431.1	XM_014195956.1	NC_027303.1	32475019	32480438	+	PREDICTED: homeobox protein CDX-1-like
106586138	119.173	-0.681802	0.179421	-3.80001	0.000144693	0.0295746	XP_014028506.1	XM_014173031.1	NC_027324.1	10090177	10095915	-	PREDICTED: uncharacterized protein LOC106586138
106577208	66.229	-0.688119	0.192956	-3.56619	0.000362203	0.0491751	XP_014010584.1	XM_014155109.1	NC_027317.1	27542023	27549115	+	PREDICTED: hypoxia-inducible factor 1-alpha inhibitor
XR_001328153.1	539.593	-0.710364	0.200273	-3.54698	0.000389679	0.0499864	NA	NA	NA	NA	NA	NA	NA
100194859	61.603	-0.738067	0.197363	-3.73964	0.000184286	0.0337419	XP_014035592.1	XM_014180117.1	NC_027327.1	28354618	28370558	+	PREDICTED: RUN and FYVE domain-containing protein 2 isoform X2
106571903	323.611	-0.782985	0.2141	-3.6571	0.000255089	0.0409022	XP_014000925.1	XM_014145450.1	NC_027314.1	59774338	59775084	+	PREDICTED: platelet glycoprotein IX-like
100196524	1060.54	-0.784601	0.218005	-3.599	0.000319438	0.0461433	XP_013981063.1	XM_014125588.1	NC_027309.1	102553010	102578949	-	PREDICTED: glucose-6-phosphate isomerase
100195005	94.3506	-0.82944	0.189538	-4.37611	1.21e-05	0.0124841	NP_001133506.1	XM_014198180.1	NC_027300.1	50114029	50164633	-	E3 ubiquitin-protein ligase MARCH5
106611755	41.0384	-0.838266	0.23573	-3.55605	0.000376476	0.0493131	XP_014067774.1	XM_014212298.1	NC_027308.1	63256662	63262397	+	PREDICTED: acidic fibroblast growth factor intracellular-binding protein-like
106567814	24.4797	-0.839657	0.217706	-3.85685	0.00011486	0.0277453	XP_013993049.1	XM_014137574.1	NC_027312.1	80131908	80138349	-	PREDICTED: inositol-trisphosphate 3-kinase C-like isoform X1
106571123	2227.27	-0.868704	0.225702	-3.8489	0.00011865	0.0282936	XP_013999284.1	XM_014143810.1	NC_027314.1	21782803	21789710	-	PREDICTED: eukaryotic translation initiation factor 5-like
106565189	266.777	-0.891847	0.233274	-3.82318	0.000131742	0.0295228	XP_013987513.1	XM_014132039.1	NC_027311.1	43869988	43874390	-	PREDICTED: Rieske domain-containing protein-like
106575286	90.054	-0.900125	0.243548	-3.69588	0.000219128	0.0370525	XP_014007194.1	XM_014151719.1	NC_027316.1	11906579	11908174	+	PREDICTED: transcription elongation factor A N-terminal and central domain-containing protein
106586608	29.8407	-0.904027	0.241343	-3.74581	0.000179811	0.0334449	XP_014029549.1	XM_014174074.1	NC_027324.1	31700503	31704538	-	PREDICTED: tripartite motif-containing protein 45
106607369	143.009	-0.93547	0.23542	-3.97363	7.08e-05	0.0239384	XP_014059761.1	XM_014204286.1	NC_027305.1	34578942	34590974	+	PREDICTED: nitrogen permease regulator 3-like protein isoform X2
XR_001326036.1	23534.8	-0.943583	0.205126	-4.60002	4.22e-06	0.0052384	NA	NA	NA	NA	NA	NA	NA
106561326	40.7352	-0.950385	0.241771	-3.93093	8.46e-05	0.0270561	XP_013980641.1	XM_014125166.1	NC_027309.1	88910339	88940637	+	PREDICTED: uncharacterized protein LOC106561326 isoform X1
100306729	502.348	-0.969208	0.259242	-3.73862	0.000185036	0.0337419	NP_001158740.1	NM_001165268.1	NC_027322.1	31635150	31643794	+	uncharacterized protein C19orf60 homolog
106610588	17.5147	-0.989539	0.276672	-3.57657	0.00034813	0.0483225	XP_014065442.1	XM_014209971.1	NC_027308.1	204852	232888	+	PREDICTED: WD repeat-containing protein 25 isoform X1
100194593	231.21	-1.00614	0.277383	-3.62727	0.000286429	0.0431658	XP_014056152.1	XM_014200677.1	NC_027304.1	57802350	57811858	+	PREDICTED: cytosolic 5\'-nucleotidase 3 isoform X1
XR_001321347.1	23.59	-1.01228	0.244272	-4.14407	3.41e-05	0.0177709	NA	NA	NA	NA	NA	NA	NA
106566109	224.898	-1.01264	0.246526	-4.10762	4e-05	0.0190651	XP_013989435.1	XM_014133960.1	NC_027311.1	81690109	81694002	+	PREDICTED: tubulin beta-6 chain-like
106593625	419.821	-1.01624	0.274757	-3.69866	0.000216738	0.0369846	XP_014040466.1	XM_014184991.1	NW_012350587.1	4538	5706	+	PREDICTED: transmembrane protein 26-like
106562298	69.4758	-1.02224	0.249826	-4.09179	4.28e-05	0.0191182	XP_013982557.1	XM_014127082.1	NC_027310.1	22658096	22700498	-	PREDICTED: chromodomain Y-like protein 2
106577697	238.993	-1.02268	0.250483	-4.08283	4.45e-05	0.0191182	XP_014011503.1	XM_014156028.1	NC_027317.1	55416102	55433866	-	PREDICTED: transmembrane protein 256-like isoform X1
100194738	137.393	-1.03874	0.292317	-3.55347	0.000380183	0.0494504	XP_013988559.1	NM_001139767.1	NC_027311.1	70808024	70827380	-	PREDICTED: GATA-binding factor 1 isoform X1
106562430	1307.6	-1.05712	0.268469	-3.9376	8.23e-05	0.026856	XP_013982792.1	XM_014127317.1	NC_027310.1	30405942	30408221	+	PREDICTED: nicotinamide riboside kinase 2-like
106569327	324.028	-1.07708	0.302671	-3.55859	0.000372853	0.0493131	XP_013996040.1	XM_014140565.1	NC_027313.1	31957515	31959690	+	PREDICTED: aquaporin FA-CHIP-like
XR_001320409.1	22.8182	-1.09351	0.30091	-3.63401	0.000279055	0.042896	NA	NA	NA	NA	NA	NA	NA
106600951	171.411	-1.10198	0.287843	-3.82839	0.000128985	0.0292576	XP_014048233.1	XM_014192758.1	NC_027302.1	52494278	52538804	-	PREDICTED: ferritin, middle subunit isoform X2
106569721	49.4108	-1.10279	0.297931	-3.70148	0.000214345	0.036915	XP_013996766.1	XM_014141291.1	NC_027313.1	45275174	45275237	+	PREDICTED: putative 60S ribosomal protein L37a
100380525	108.39	-1.12121	0.292527	-3.83284	0.000126673	0.0291074	XP_014012844.1	NM_001173810.1	NC_027318.1	14980576	14986244	-	PREDICTED: ferric-chelate reductase 1 isoform X1
106579276	269.371	-1.12658	0.273687	-4.1163	3.85e-05	0.0188446	XP_014014520.1	XM_014159044.1	NC_027318.1	51545999	51559079	+	PREDICTED: PDZ domain-containing protein 7
106587668	2219.5	-1.14463	0.300654	-3.80715	0.000140576	0.0295461	XP_014031726.1	XM_014176251.1	NC_027325.1	33337754	33339972	+	PREDICTED: nicotinamide riboside kinase 2-like
106583558	35.8809	-1.21363	0.327874	-3.70152	0.000214315	0.036915	XP_014023352.1	XM_014167877.1	NC_027321.1	37108221	37156115	-	PREDICTED: sodium- and chloride-dependent GABA transporter 2-like
106573466	659.797	-1.21607	0.320016	-3.80001	0.000144688	0.0295746	XP_014004020.1	XM_014148545.1	NC_027301.1	2059169	2059919	+	PREDICTED: protein 4.1-like
106564305	299.405	-1.22761	0.336838	-3.6445	0.000267908	0.0415257	XP_013985816.1	XM_014130341.1	NC_027311.1	8352047	8353448	+	PREDICTED: lipopolysaccharide-induced tumor necrosis factor-alpha factor homolog
106561060	212.492	-1.23821	0.298337	-4.15038	3.32e-05	0.0177709	XP_013980143.1	XM_014124667.1	NC_027309.1	66671262	66751592	+	PREDICTED: transcription factor SOX-6-like isoform X1
106563020	39.3542	-1.26937	0.328238	-3.86724	0.000110074	0.0277453	XP_013983689.1	XM_014128212.1	NC_027310.1	58413522	58427139	+	PREDICTED: TNF receptor-associated factor 2-like
106612328	1219.55	-1.27653	0.32642	-3.9107	9.2e-05	0.0270561	XP_014068854.1	XM_014213379.1	NC_027308.1	90637029	90638384	-	PREDICTED: golgin subfamily A member 6-like protein 22, partial
106568712	550.221	-1.30209	0.318412	-4.08931	4.33e-05	0.0191182	XP_013994804.1	XM_014139329.1	NC_027300.1	14771090	14786831	-	PREDICTED: ADP-dependent glucokinase-like
100196505	474.919	-1.30984	0.345592	-3.79013	0.000150571	0.0301143	NP_001135006.1	NM_001141534.1	NW_012348877.1	13636	15738	-	Uroporphyrinogen-III synthase
106570025	1733.55	-1.31152	0.365335	-3.5899	0.0003308	0.0466127	XP_013997390.1	XM_014141915.1	NC_027313.1	56986415	56993913	-	PREDICTED: LOW QUALITY PROTEIN: trichohyalin-like
100195691	243.285	-1.31274	0.316443	-4.14844	3.35e-05	0.0177709	NP_001134192.1	NM_001140720.1	NC_027327.1	14850578	14851699	+	Hemoglobin subunit alpha-D
106592210	1275.41	-1.33492	0.314547	-4.24395	2.2e-05	0.0177709	XP_014039003.1	XM_014183528.1	NW_012347833.1	10498	16983	+	PREDICTED: WW domain-binding protein 4-like
106600187	1964.18	-1.33512	0.314157	-4.24985	2.14e-05	0.0177709	XP_014046989.1	XM_014191514.1	NW_012558580.1	39	1079	+	PREDICTED: golgin subfamily A member 6-like protein 22, partial
106575483	208.666	-1.33518	0.329252	-4.05517	5.01e-05	0.0194126	XP_014007471.1	XM_014151996.1	NC_027316.1	16998448	17018932	+	PREDICTED: paralemmin-1-like
106574087	56.9807	-1.36824	0.337886	-4.04941	5.13e-05	0.0194912	XP_014005107.1	XM_014149632.1	NC_027315.1	49288788	49291133	+	PREDICTED: carboxypeptidase N subunit 2-like
100217346	90.4661	-1.39859	0.371814	-3.76152	0.000168882	0.0320531	NP_001136185.1	NM_001142713.1	NC_027302.1	23030631	23032222	-	Kruppel-like factor 4
100499263	126.213	-1.40681	0.346359	-4.06171	4.87e-05	0.0194126	NP_001180426.1	NM_001193497.1	NC_027318.1	12872285	12883507	-	selenoprotein Ja
106590488	498.672	-1.4147	0.387722	-3.64874	0.000263527	0.0415257	XP_014037046.1	XM_014181571.1	NC_027328.1	27076475	27082009	+	PREDICTED: apolipoprotein O-like isoform X1
106574165	74.3833	-1.42	0.365938	-3.88044	0.000104267	0.0277449	XP_014005308.1	XM_014149833.1	NC_027315.1	54102379	54193306	-	PREDICTED: calmodulin-regulated spectrin-associated protein 2-like isoform X2
106593475	1924.37	-1.42689	0.399969	-3.56749	0.000360419	0.0491751	XP_014040282.1	XM_014184807.1	NW_012350246.1	1859	5613	-	PREDICTED: axoneme-associated protein mst101(2)-like
106602627	64.1343	-1.44576	0.34564	-4.18284	2.88e-05	0.0177709	XP_014050858.1	XM_014195386.1	NC_027300.1	39367225	39402670	-	PREDICTED: spectrin beta chain, erythrocytic-like isoform X1
106578213	43.9293	-1.45744	0.347943	-4.18873	2.81e-05	0.0177709	XP_014012332.1	XM_014156857.1	NC_027317.1	69992001	69995407	-	PREDICTED: FH2 domain-containing protein 1-like
100196095	666.214	-1.46358	0.374878	-3.90417	9.46e-05	0.0270561	XP_014060117.1	XM_014204642.1	NC_027305.1	46886336	46899732	+	PREDICTED: ammonium transporter Rh type B isoform X1
106603355	97.8884	-1.48066	0.299824	-4.93844	7.88e-07	0.00162752	XP_014052402.1	XM_014196935.1	NC_027300.1	41843888	41868397	-	PREDICTED: uncharacterized protein LOC106603355 isoform X1
106565012	55.3179	-1.49797	0.327221	-4.57785	4.7e-06	0.00546112	XP_013987044.1	XM_014131569.1	NC_027311.1	31016698	31090590	-	PREDICTED: CSC1-like protein 2
106602333	384.837	-1.50882	0.327773	-4.60325	4.16e-06	0.0052384	XP_014050389.1	XM_014194914.1	NC_027303.1	8076360	8078767	+	PREDICTED: hemogen-like
106586175	481.64	-1.51811	0.312089	-4.86436	1.15e-06	0.00213583	XP_014028602.1	XM_014173127.1	NC_027301.1	41015787	41031062	-	PREDICTED: catalase-like
106601078	76926.4	-1.53588	0.432688	-3.54963	0.00038577	0.0498287	XP_014048458.1	XM_014192983.1	NC_027302.1	63668503	63669256	+	PREDICTED: hemoglobin subunit alpha-like
106591986	46.1911	-1.53724	0.404871	-3.79686	0.000146539	0.0296263	XP_014038747.1	XM_014183272.1	NW_012347490.1	5960	25222	+	PREDICTED: ras-related protein Rab-11A
106596609	3783.61	-1.59471	0.406248	-3.92546	8.66e-05	0.0270561	XP_014043356.1	XM_014187881.1	NW_012361036.1	41	6595	-	PREDICTED: LOW QUALITY PROTEIN: trichohyalin-like
106605976	19.8141	-1.59492	0.37591	-4.24283	2.21e-05	0.0177709	XP_014057477.1	XM_014202002.1	NC_027304.1	73703185	73708520	+	PREDICTED: protein 4.1-like isoform X1
106597201	459.729	-1.60504	0.448397	-3.57951	0.00034424	0.0481419	XP_014043896.1	XM_014188421.1	NW_012364191.1	5	5593	+	PREDICTED: trichohyalin-like, partial
106595182	1764.13	-1.62194	0.404114	-4.01358	5.98e-05	0.0205998	XP_014042037.1	XM_014186562.1	NW_012354857.1	49	5730	+	PREDICTED: trichohyalin-like
106573055	823.923	-1.6717	0.415596	-4.02241	5.76e-05	0.0202324	XP_014003179.1	XM_014147703.1	NC_027315.1	3306021	3316448	+	PREDICTED: methionine aminopeptidase 2-like isoform X3
100195507	307.797	-1.68067	0.332806	-5.05	4.42e-07	0.00117393	NP_001134008.1	XM_014166196.1	NC_027321.1	17317824	17345151	+	6-phosphofructo-2-kinase/fructose-2,6-biphosphatase 4
XR_001324209.1	41.1055	-1.71478	0.469847	-3.64967	0.000262581	0.0415257	NA	NA	NA	NA	NA	NA	NA
106590144	51.5638	-1.78615	0.436822	-4.08895	4.33e-05	0.0191182	XP_014036256.1	XM_014180783.1	NC_027328.1	12406493	12440142	-	PREDICTED: myomesin-1-like isoform X3
106597324	474.703	-1.79895	0.500075	-3.59737	0.000321457	0.0461433	XP_014044004.1	XM_014188529.1	NW_012364965.1	7	5346	-	PREDICTED: trichohyalin-like, partial
106570020	4427.48	-1.82988	0.442538	-4.13497	3.55e-05	0.0178463	XP_013997382.1	XM_014141907.1	NC_027313.1	57021064	57028765	-	PREDICTED: trichohyalin-like, partial
106566399	322.812	-2.07246	0.555192	-3.73288	0.000189305	0.0341852	XP_013989862.1	XM_014134387.1	NC_027312.1	6142656	6149032	-	PREDICTED: matrix metalloproteinase-9-like
106561684	19.1131	-2.0962	0.50537	-4.14785	3.36e-05	0.0177709	XP_013981343.1	XM_014125867.1	NC_027309.1	108660729	108679991	-	PREDICTED: methionine aminopeptidase 2-like isoform X2
106605344	32.9865	-2.11996	0.510164	-4.15545	3.25e-05	0.0177709	XP_014056336.1	XM_014200860.1	NC_027304.1	57513712	57518787	+	PREDICTED: uncharacterized protein LOC106605344 isoform X2
106611589	490.94	-2.31068	0.616446	-3.74839	0.000177972	0.0334371	XP_014067439.1	XM_014211964.1	NC_027308.1	57227918	57229078	-	PREDICTED: leukocyte cell-derived chemotaxin-2-like isoform X2
106604696	43.0648	-3.1655	0.807159	-3.92178	8.79e-05	0.0270561	XP_014055092.1	XM_014199617.1	NC_027304.1	32074753	32076354	-	PREDICTED: saxitoxin and tetrodotoxin-binding protein 2-like
106604583	75.7819	-4.23675	1.04876	-4.03978	5.35e-05	0.0199028	XP_014054839.1	XM_014199364.1	NC_027304.1	27033678	27036035	-	PREDICTED: leukocyte cell-derived chemotaxin-2-like isoform X1
106575973	164.827	-25.4268	3.60689	-7.04949	1.8e-12	3.34e-08	XP_014008220.1	XM_014152745.1	NC_027316.1	31102201	31103115	+	PREDICTED: serine protease 23-like, partial

### Sheet: Spleen Control vs 14dpi
Row.names	baseMean	log2FoldChange	lfcSE	stat	pvalue	padj	Protein	Transcript	CHR	Start	Stop	Strand	Protein.name
XR_001324408.1	19.9429	4.17897	0.952127	4.38909	1.14e-05	0.0479398	NA	NA	NA	NA	NA	NA	NA
106585832	183.889	-0.754974	0.161434	-4.67668	2.92e-06	0.0306977	XP_014027978.1	XM_014172503.1	NC_027323.1	38453331	38458782	-	PREDICTED: tetraspanin-3-like
106572639	78.4557	-1.35158	0.298818	-4.52309	6.09e-06	0.0427774	XP_014002478.1	XM_014147002.1	NC_027314.1	86515079	86536522	+	PREDICTED: ankyrin repeat domain-containing protein SOWAHC-like
106612354	125.573	-6.75666	1.39713	-4.83609	1.32e-06	0.0278842	XP_014068888.1	XM_014213413.1	NC_027308.1	92500995	92506392	-	PREDICTED: somatostatin-2-like
106579784	14.1439	-6.76294	1.52396	-4.43773	9.09e-06	0.047861	XP_014015428.1	XM_014159954.1	NC_027319.1	333386	342876	+	PREDICTED: collagen alpha-1(IV) chain-like isoform X1
