## Supplementary File 4 for "Transcriptomic response to ISAV infection in the gills, head kidney and spleen of resistant and susceptible Atlantic salmon"

### Sheet: gills 0dpi
Row.names	baseMean	log2FoldChange	lfcSE	stat	pvalue	padj	Protein	Transcript	CHR	Start	Stop	Strand	Protein.name
106573835	12.852	-6.35126	1.30618	-4.86249	1.16e-06	0.00636332	XP_014004693.1	XM_014149218.1	NC_027315.1	40860639	40901886	+	PREDICTED: cytoplasmic FMR1-interacting protein 1 homolog
100196094	458.154	-3.66079	0.266566	-13.7332	6.43e-43	1.76e-38	XP_014070770.1	XM_014215295.1	NC_027308.1	131042115	131047016	-	PREDICTED: dipeptidyl peptidase 1
100136354	190.286	-3.02371	0.306339	-9.87049	5.59e-23	7.67e-19	NP_001116999.1	NM_001123527.1	NC_027306.1	58238924	58240915	+	60S ribosomal protein L18a
106576454	902.799	0.989266	0.212492	4.65554	3.23e-06	0.014782	XP_014009124.1	XM_014153649.1	NC_027316.1	49226926	49228213	-	PREDICTED: lumican-like isoform X2
106613233	1086.54	1.0032	0.176659	5.67872	1.36e-08	0.000124159	XP_014070776.1	XM_014215301.1	NC_027308.1	131274348	131279411	+	PREDICTED: dipeptidyl peptidase 1-like
106566974	8923.86	1.18227	0.263376	4.4889	7.16e-06	0.0280707	XP_013991158.1	XM_014135683.1	NC_027312.1	32011955	32016124	+	PREDICTED: keratin, type II cytoskeletal cochleal-like
106582213	32.7476	1.52591	0.345118	4.42141	9.81e-06	0.033643	XP_014020536.1	XM_014165061.1	NC_027320.1	33573994	33608358	+	PREDICTED: E3 SUMO-protein ligase RanBP2-like isoform X1
106582182	42.3167	1.61478	0.318488	5.07014	3.98e-07	0.00272777	XP_014020474.1	XM_014164995.1	NC_027320.1	32384896	32419260	+	PREDICTED: E3 SUMO-protein ligase RanBP2-like isoform X5

### Sheet: gills 7dpi
Row.names	baseMean	log2FoldChange	lfcSE	stat	pvalue	padj	Protein	Transcript	CHR	Start	Stop	Strand	Protein.name
XR_001320660.1	5.26601	5.89741	1.32633	4.4464	8.73e-06	0.0416006	NA	NA	NA	NA	NA	NA	NA
106582073	4.57972	5.70816	1.33019	4.29123	1.78e-05	0.0477706	XP_014020269.1	XM_014164792.1	NC_027320.1	30588749	30593603	+	PREDICTED: phospholipase A1 member A-like isoform X3
XR_001323351.1	7.73828	4.34877	1.0139	4.28915	1.79e-05	0.0477706	NA	NA	NA	NA	NA	NA	NA
106597072	307.244	0.977795	0.189253	5.1666	2.38e-07	0.00247203	XP_014043783.1	XM_014188308.1	NW_012363452.1	2438	4003	-	PREDICTED: uncharacterized protein LOC106597072 isoform X2
100286433	163.446	-0.657958	0.152804	-4.30589	1.66e-05	0.0477706	NP_001139844.1	NM_001146372.1	NC_027324.1	4550474	4561230	-	calcium-binding protein 39
XR_001328026.1	210.319	-0.832475	0.187525	-4.43927	9.03e-06	0.0416006	NA	NA	NA	NA	NA	NA	NA
106596579	103.021	-1.034	0.234405	-4.41117	1.03e-05	0.0426453	XP_014043334.1	XM_014187859.1	NW_012360898.1	5677	6048	-	PREDICTED: uncharacterized protein LOC106596579
106603958	80.7034	-1.44384	0.338285	-4.26812	1.97e-05	0.0480958	XP_014053713.1	XM_014198238.1	NC_027303.1	77141195	77141674	-	PREDICTED: uncharacterized protein C2orf16-like
106595949	272.113	-1.49157	0.217995	-6.84218	7.8e-12	3.24e-07	XP_014042762.1	XM_014187287.1	NW_012357734.1	2425	5468	-	PREDICTED: uncharacterized protein LOC106595949
106589968	58.6857	-2.25999	0.527648	-4.28314	1.84e-05	0.0477706	XP_014035913.1	XM_014180438.1	NC_027327.1	36675492	36683696	+	PREDICTED: butyrophilin subfamily 1 member A1-like
XR_001325260.1	127.908	-2.79098	0.562109	-4.9652	6.86e-07	0.00474431	NA	NA	NA	NA	NA	NA	NA
106592855	125.639	-2.79717	0.52014	-5.37773	7.54e-08	0.00104291	XP_014039681.1	XM_014184206.1	NC_027301.1	64466579	64471868	-	PREDICTED: NACHT, LRR and PYD domains-containing protein 1-like
106561058	29.8486	-3.39767	0.774517	-4.38682	1.15e-05	0.0433704	XP_013980136.1	XM_014124661.1	NC_027309.1	67268288	67313640	+	PREDICTED: DENN domain-containing protein 5A isoform X1
XR_001322634.1	42.0109	-4.11244	0.67367	-6.10453	1.03e-09	2.14e-05	NA	NA	NA	NA	NA	NA	NA
106575812	99.9391	-4.76347	1.04184	-4.57217	4.83e-06	0.0286023	XP_014007979.1	XM_014152505.1	NC_027316.1	26215979	26217825	-	PREDICTED: potassium voltage-gated channel subfamily H member 8-like
106566966	4.73168	-5.63271	1.3133	-4.28899	1.79e-05	0.0477706	XP_013991139.1	XM_014135664.1	NC_027312.1	31752343	31762918	+	PREDICTED: N-acylglucosamine 2-epimerase
106582354	6.21717	-6.01949	1.20966	-4.97617	6.49e-07	0.00474431	XP_014020861.1	XM_014165387.1	NC_027320.1	41631425	41689767	-	PREDICTED: HSPB1-associated protein 1

### Sheet: gills 14dpi
Row.names	baseMean	log2FoldChange	lfcSE	stat	pvalue	padj	Protein	Transcript	CHR	Start	Stop	Strand	Protein.name
XR_001324658.1	92.2875	24.1177	3.38381	7.12737	1.02e-12	3.04e-08	NA	NA	NA	NA	NA	NA	NA
XR_001321990.1	33.5376	7.10937	1.0433	6.81434	9.47e-12	1.41e-07	NA	NA	NA	NA	NA	NA	NA
100196451	10.4498	6.87863	1.32554	5.1893	2.11e-07	0.00104505	NP_001134952.1	NM_001141480.2	NC_027301.1	10141697	10144193	+	proto-oncogene tyrosine-protein kinase receptor Ret
106604094	7.45133	6.38205	1.46464	4.35742	1.32e-05	0.0355397	XP_014053960.1	XM_014198485.1	NC_027304.1	806715	822746	+	PREDICTED: transcriptional regulator ATRX-like
106591982	4.91893	5.7658	1.32233	4.36034	1.3e-05	0.0355397	XP_014038741.1	XM_014183266.1	NW_012347483.1	18529	26398	-	PREDICTED: butyrophilin subfamily 1 member A1-like isoform X4
XR_001328011.1	109.855	2.09609	0.487715	4.29779	1.73e-05	0.0394185	NA	NA	NA	NA	NA	NA	NA
XR_001324840.1	5236.75	1.17158	0.243051	4.82029	1.43e-06	0.00532287	NA	NA	NA	NA	NA	NA	NA
106575687	354.216	-0.776866	0.17139	-4.53274	5.82e-06	0.0192172	XP_014007796.1	XM_014152321.1	NC_027316.1	23139797	23147645	-	PREDICTED: PTB domain-containing engulfment adapter protein 1-like
106591903	3167.23	-0.904535	0.20934	-4.32089	1.55e-05	0.0384675	XP_014038651.1	XM_014183176.1	NW_012347378.1	98	3982	+	PREDICTED: polyadenylate-binding protein 1-like, partial
106603036	719.78	-0.950213	0.188892	-5.03045	4.89e-07	0.0020765	XP_014051631.1	XM_014196156.1	NC_027303.1	34439755	34442221	-	PREDICTED: ubiquitin-conjugating enzyme E2 D2
XR_001321216.1	55.5529	-1.41398	0.271627	-5.2056	1.93e-07	0.00104505	NA	NA	NA	NA	NA	NA	NA
106596195	10.1108	-6.73354	1.28979	-5.22067	1.78e-07	0.00104505	XP_014042983.1	XM_014187508.1	NW_012358832.1	3416	5350	+	PREDICTED: heat shock 70 kDa protein
106596459	23.057	-7.18984	1.15761	-6.21091	5.27e-10	5.22e-06	XP_014043215.1	XM_014187740.1	NW_012360272.1	8	1310	+	PREDICTED: uncharacterized protein LOC106596459
