## Supplementary File 5 for "Transcriptomic response to ISAV infection in the gills, head kidney and spleen of resistant and susceptible Atlantic salmon"

### Sheet: head kidney 0dpi
Row.names	baseMean	log2FoldChange	lfcSE	stat	pvalue	padj	Protein	Transcript	CHR	Start	Stop	Strand	Protein.name
100196094	444.325	-4.42242	0.307501	-14.3818	6.73058e-47	2.69223e-42	XP_014070770.1	XM_014215295.1	NC_027308.1	131042115	131047016	-	PREDICTED: dipeptidyl peptidase 1
100136354	253.697	-3.32792	0.26623	-12.5002	7.44847e-36	1.48969e-31	NP_001116999.1	NM_001123527.1	NC_027306.1	58238924	58240915	+	60S ribosomal protein L18a
106607770	7.20376	6.27687	1.20774	5.19721	2.02298e-07	0.0026973	XP_014060584.1	XM_014205109.1	NC_027305.1	56424688	56447998	-	PREDICTED: probable E3 ubiquitin-protein ligase RNF217
106613233	895.637	0.848736	0.172615	4.91693	8.79101e-07	0.00879101	XP_014070776.1	XM_014215301.1	NC_027308.1	131274348	131279411	+	PREDICTED: dipeptidyl peptidase 1-like

### Sheet: head kidney 7dpi
Row.names	baseMean	log2FoldChange	lfcSE	stat	pvalue	padj	Protein	Transcript	CHR	Start	Stop	Strand	Protein.name
106613424	44.5523	-4.88617	0.724838	-6.74105	1.57248e-11	3.93559e-07	XP_014071088.1	XM_014215613.1	NC_027309.1	903511	967089	-	PREDICTED: chromodomain-helicase-DNA-binding protein 1-like
106609885	48.5988	-4.69408	0.764107	-6.14323	8.08617e-10	1.0119e-05	XP_014064391.1	XM_014208916.1	NC_027307.1	482178	491887	-	PREDICTED: complexin-1-like
106588819	326.854	-3.2829	0.540349	-6.07551	1.23596e-09	1.03112e-05	XP_014033745.1	XM_014178269.1	NC_027326.1	25108659	25124071	-	PREDICTED: stathmin-2-like isoform X3
106565439	130.345	-3.57783	0.605657	-5.90735	3.47665e-09	1.90208e-05	XP_013988055.1	XM_014132580.1	NC_027311.1	53402842	53413510	-	PREDICTED: tubulin alpha chain-like
XR_001326285.1	153.795	-3.74297	0.63519	-5.89268	3.7999e-09	1.90208e-05	NA	NA	NA	NA	NA	NA	NA
100195364	96.7955	-3.19544	0.563178	-5.67394	1.3955e-08	5.82109e-05	XP_014053459.1	XM_014197985.1	NC_027303.1	70013429	70057251	+	PREDICTED: dihydropyrimidinase-related protein 3 isoform X1
100195540	76.0197	-3.06873	0.551125	-5.56811	2.57512e-08	7.6638e-05	NP_001134041.1	NM_001140569.1	NC_027300.1	54913006	54924815	-	Synuclein
106584644	61.6287	-4.91367	0.884278	-5.5567	2.74923e-08	7.6638e-05	XP_014025602.1	XM_014170128.1	NC_027322.1	41935554	42007001	-	PREDICTED: microtubule-associated protein 1B-like isoform X1
XR_001328534.1	60.9902	-4.89469	0.88093	-5.55628	2.75588e-08	7.6638e-05	NA	NA	NA	NA	NA	NA	NA
XR_001321171.1	64.4741	-4.32159	0.814844	-5.30358	1.13551e-07	0.000284197	NA	NA	NA	NA	NA	NA	NA
106595839	43.2712	-3.74079	0.714463	-5.2358	1.64268e-07	0.000373754	XP_014042689.1	XM_014187214.1	NC_027300.1	26333113	26348145	+	PREDICTED: uncharacterized protein LOC106595839
106566333	64.0764	-3.82799	0.734828	-5.20937	1.8948e-07	0.000395193	XP_013989722.1	XM_014134247.1	NC_027312.1	2425759	2427208	-	PREDICTED: uncharacterized protein LOC106566333
100380742	91.0161	-3.5105	0.68212	-5.14646	2.6545e-07	0.000483387	XP_014040938.1	XM_014185463.1	NW_012351834.1	28	9084	-	PREDICTED: contactin-1a
106613612	62.3077	-3.64528	0.708786	-5.14299	2.70394e-07	0.000483387	XP_014071525.1	XM_014216048.1	NC_027309.1	14180534	14240877	-	PREDICTED: paralemmin-1-like isoform X3
106598877	114.141	-3.54654	0.692019	-5.12491	2.97674e-07	0.00049668	XP_014045377.1	XM_014189900.1	NC_027302.1	11979181	12016854	-	PREDICTED: kinesin-like protein KIF1A isoform X3
106576709	82.9024	-3.52086	0.698823	-5.03827	4.69756e-07	0.000634369	XP_014009512.1	XM_014154036.1	NC_027317.1	12376954	12386017	-	PREDICTED: gamma-synuclein isoform X3
106593211	120.771	-3.92467	0.775327	-5.06195	4.14996e-07	0.000634369	XP_014040025.1	XM_014184550.1	NW_012349674.1	6573	11874	-	PREDICTED: PDZ domain-containing protein 2-like isoform X2
106612689	81.1872	-2.95153	0.586377	-5.03351	4.81581e-07	0.000634369	XP_014069577.1	XM_014214101.1	NC_027308.1	102236143	102247916	+	PREDICTED: CAP-Gly domain-containing linker protein 3-like isoform X2
XR_001325746.1	83.8382	-3.99795	0.791602	-5.05045	4.40765e-07	0.000634369	NA	NA	NA	NA	NA	NA	NA
106584349	24.6309	-2.56976	0.513481	-5.0046	5.5979e-07	0.000700521	XP_014025036.1	XM_014169561.1	NC_027322.1	28549316	28618661	-	PREDICTED: glypican-1-like
106583278	57.6022	-4.14651	0.832867	-4.9786	6.40449e-07	0.000763293	XP_014022723.1	XM_014167248.1	NC_027321.1	33468597	33472398	+	PREDICTED: tubulin alpha chain-like
100195401	51.6835	-3.74786	0.75896	-4.93815	7.88654e-07	0.000792804	NP_001133902.1	NM_001140430.1	NC_027317.1	65696809	65703741	-	synaptotagmin-4
100380588	34.3784	-4.423	0.895825	-4.93735	7.91917e-07	0.000792804	NP_001167344.1	NM_001173873.1	NC_027313.1	28343558	28352159	-	Tubulin beta-2A chain
100380606	196.876	-4.69561	0.947495	-4.95581	7.20296e-07	0.000792804	NP_001167362.1	NM_001173891.1	NC_027321.1	33430401	33436333	-	Plasticin
106600493	80.3819	-2.94679	0.5966	-4.93931	7.83989e-07	0.000792804	XP_014047357.1	XM_014191881.1	NC_027302.1	40165309	40216487	+	PREDICTED: cell adhesion molecule 3-like isoform X3
106576317	51.6152	-3.94638	0.803512	-4.91141	9.04233e-07	0.000870429	XP_014008903.1	XM_014153431.1	NC_027316.1	45749083	45792880	+	PREDICTED: synaptotagmin-1-like isoform X1
106603645	55.2975	-3.35263	0.692398	-4.84206	1.28501e-06	0.00118472	XP_014053038.1	XM_014197568.1	NC_027300.1	41117100	41136202	+	PREDICTED: dihydropyrimidinase-related protein 5-like isoform X1
106605806	37.7744	-3.04295	0.629241	-4.83591	1.32541e-06	0.00118472	XP_014057228.1	XM_014201753.1	NC_027304.1	70014302	70026348	+	PREDICTED: cellular retinoic acid-binding protein 2-like
106603358	455.445	-4.6686	0.96947	-4.81562	1.46745e-06	0.00126646	XP_014052407.1	XM_014196931.1	NC_027303.1	45073972	45074826	+	PREDICTED: tubulin polymerization-promoting protein family member 3-like
100195043	388.224	-1.56291	0.326111	-4.79256	1.64663e-06	0.00137373	NP_001133544.1	NM_001140072.1	NW_012356244.1	828	8807	+	Secretagogin
106598876	49.9138	-4.23952	0.886593	-4.78181	1.73726e-06	0.00140259	XP_014045370.1	XM_014189896.1	NC_027302.1	11946793	11955412	-	PREDICTED: ras-related protein Rab-6B-like isoform X1
100380373	79.2465	-3.45405	0.726208	-4.75627	1.97199e-06	0.00141014	NP_001167129.1	NM_001173658.1	NC_027312.1	47922828	47934591	+	14-3-3 protein gamma-1
106565440	163.362	-4.75528	0.998754	-4.76121	1.92433e-06	0.00141014	XP_013988056.1	XM_014132581.1	NC_027311.1	53437754	53443641	+	PREDICTED: plasticin-like
106565784	243.049	-1.99636	0.418187	-4.77385	1.8074e-06	0.00141014	XP_013988773.1	XM_014133296.1	NC_027311.1	70520365	70560911	+	PREDICTED: protein NDRG3-like isoform X3
106589968	37.9695	-3.1075	0.652082	-4.76551	1.88379e-06	0.00141014	XP_014035913.1	XM_014180438.1	NC_027327.1	36675492	36683696	+	PREDICTED: butyrophilin subfamily 1 member A1-like
106607314	32.1582	-4.8742	1.02945	-4.73476	2.19318e-06	0.00152474	XP_014059630.1	XM_014204155.1	NC_027305.1	37047728	37071991	+	PREDICTED: contactin-associated protein 1-like
106565270	52.2425	-3.70973	0.785707	-4.72152	2.34091e-06	0.00154376	XP_013987660.1	XM_014132185.1	NC_027311.1	39068051	39089040	-	PREDICTED: stathmin-3-like
106605407	24.7947	-4.30555	0.91195	-4.72126	2.34388e-06	0.00154376	XP_014056487.1	XM_014201012.1	NC_027304.1	60894206	60902655	-	PREDICTED: tubulin beta chain-like
106594696	69.573	-3.35913	0.712538	-4.71432	2.42519e-06	0.00155635	XP_014041568.1	XM_014186093.1	NC_027301.1	69650724	69656473	+	PREDICTED: uncharacterized protein DDB_G0290685-like
106584836	76.4638	-3.83485	0.817467	-4.69114	2.71687e-06	0.00169995	XP_014025909.1	XM_014170434.1	NC_027322.1	48249108	48251508	-	PREDICTED: immunoglobulin superfamily containing leucine-rich repeat protein 2-like
100195507	1969.57	-0.900425	0.193079	-4.66351	3.10862e-06	0.00189762	NP_001134008.1	XM_014166196.1	NC_027321.1	17317824	17345151	+	6-phosphofructo-2-kinase/fructose-2,6-biphosphatase 4
106588176	31.9632	-4.73656	1.01793	-4.65314	3.26912e-06	0.00190278	XP_014032375.1	XM_014176900.1	NC_027326.1	1157187	1157930	+	PREDICTED: ictacalcin-like
106613894	62.2937	-3.92192	0.842704	-4.65396	3.25614e-06	0.00190278	XP_014072102.1	XM_014216626.1	NC_027309.1	25088107	25156279	+	PREDICTED: ELAV-like protein 4 isoform X6
106603110	86.933	-3.11126	0.670728	-4.63863	3.50726e-06	0.00199499	XP_014051822.1	XM_014196347.1	NC_027303.1	36331148	36393323	-	PREDICTED: neuronal migration protein doublecortin-like isoform X2
106562125	13.7953	-6.89637	1.49567	-4.6109	4.00922e-06	0.00218136	XP_013982225.1	XM_014126750.1	NC_027310.1	17454460	17471384	+	PREDICTED: poly
106577043	27.1164	-6.13384	1.32983	-4.6125	3.97851e-06	0.00218136	XP_014010203.1	XM_014154728.1	NC_027317.1	20486148	20487963	-	PREDICTED: homeobox protein HMX2-like
106595949	193.591	-1.45917	0.318005	-4.58852	4.46392e-06	0.00237709	XP_014042762.1	XM_014187287.1	NW_012357734.1	2425	5468	-	PREDICTED: uncharacterized protein LOC106595949
106560595	30.5832	-3.51419	0.770051	-4.56358	5.02888e-06	0.00261077	XP_013979107.1	XM_014123632.1	NC_027309.1	48745687	48751763	+	PREDICTED: transmembrane 4 L6 family member 4-like
106584327	93.3477	-2.51904	0.552402	-4.56016	5.11139e-06	0.00261077	XP_014024961.1	XM_014169486.1	NC_027301.1	36538165	36539209	-	PREDICTED: stathmin-like
106609413	53.2503	-3.53614	0.779202	-4.53815	5.67493e-06	0.00284064	XP_014063688.1	XM_014208212.1	NC_027306.1	43695318	43745234	+	PREDICTED: synaptotagmin-1-like isoform X1
106565857	40.2771	-3.83013	0.852915	-4.49064	7.10104e-06	0.0034848	XP_013988931.1	XM_014133456.1	NC_027311.1	65438752	65471863	-	PREDICTED: coiled-coil domain-containing protein 3-like
106568716	56.4696	-3.11122	0.697009	-4.46367	8.05677e-06	0.00357693	XP_013994774.1	XM_014139299.1	NC_027300.1	139654442	139680784	+	PREDICTED: microtubule-associated protein 1B-like
106568935	138.954	-3.09773	0.694356	-4.4613	8.14627e-06	0.00357693	XP_013995255.1	XM_014139780.1	NC_027313.1	13550725	13848589	-	PREDICTED: calsyntenin-2-like isoform X1
106570203	71.0507	-2.83147	0.63233	-4.47785	7.53999e-06	0.00357693	XP_013997759.1	XM_014142282.1	NC_027313.1	63396721	63404671	+	PREDICTED: uncharacterized protein LOC106570203 isoform X2
106589606	52.8244	-3.27598	0.733464	-4.46645	7.95295e-06	0.00357693	XP_014035264.1	XM_014179788.1	NC_027327.1	16245041	16248217	+	PREDICTED: ras-related C3 botulinum toxin substrate 3 isoform X2
106589839	111.012	-1.83882	0.411529	-4.46826	7.88592e-06	0.00357693	XP_014035710.1	XM_014180235.1	NC_027327.1	28810362	28815411	+	PREDICTED: metalloproteinase inhibitor 2-like
106604360	50.2747	-4.66188	1.04282	-4.47046	7.80498e-06	0.00357693	XP_014054392.1	XM_014198917.1	NC_027304.1	16172443	16194501	-	PREDICTED: coagulation factor VIII-like
106607944	30.2518	-2.90895	0.655669	-4.43661	9.13868e-06	0.0039435	XP_014060932.1	XM_014205443.1	NC_027305.1	62824025	62884099	+	PREDICTED: clathrin coat assembly protein AP180-like isoform X16
106562421	1013.51	-3.99276	0.902949	-4.42191	9.78314e-06	0.00415004	XP_013982775.1	XM_014127300.1	NC_027310.1	29731506	29756696	+	PREDICTED: sodium-dependent noradrenaline transporter-like
100194773	255.43	-3.97005	0.899697	-4.41266	1.02109e-05	0.0042593	NP_001133274.1	NM_001139802.1	NC_027308.1	104752377	104761375	-	Neuromodulin
106572601	30.095	-4.21943	0.957194	-4.40812	1.0427e-05	0.00427816	XP_014002408.1	XM_014146933.1	NC_027314.1	87883008	87885430	+	PREDICTED: tubulin alpha chain
106579474	70.9125	-3.38323	0.773399	-4.37449	1.21717e-05	0.00491345	XP_014014890.1	XM_014159418.1	NC_027318.1	66596250	66607155	-	PREDICTED: MAP7 domain-containing protein 2-like isoform X1
106567059	46.125	-3.23819	0.741522	-4.36696	1.25989e-05	0.00500517	XP_013991443.1	XM_014135914.1	NC_027300.1	127912996	127990569	-	PREDICTED: dynamin-1 isoform X6
106580809	142.014	-4.88839	1.12217	-4.35621	1.32332e-05	0.00515106	XP_014017741.1	XM_014162266.1	NC_027319.1	48917854	48926870	-	PREDICTED: neuromodulin-like
106587927	72.6794	-3.31157	0.76061	-4.35383	1.33778e-05	0.00515106	XP_014032061.1	XM_014176586.1	NC_027325.1	41305278	41307449	+	PREDICTED: immunoglobulin superfamily containing leucine-rich repeat protein 2-like
100286576	42.3935	-2.34306	0.539357	-4.34416	1.39809e-05	0.00530172	NP_001139987.1	NM_001146515.1	NC_027308.1	41430573	41433121	-	Guanine nucleotide-binding protein GI/GS/GO subunit gamma-2
106581816	234.158	-2.50569	0.577355	-4.33995	1.42513e-05	0.00532362	XP_014019663.1	XM_014164187.1	NC_027320.1	14227945	14239209	+	PREDICTED: uncharacterized protein C7orf57-like isoform X2
106601614	27.0065	-3.5134	0.812336	-4.32506	1.5249e-05	0.00561253	XP_014049429.1	XM_014193954.1	NC_027302.1	76244723	76247128	-	PREDICTED: tubulin beta-4B chain-like
100196873	247.657	-2.47485	0.573727	-4.31363	1.60594e-05	0.00569232	XP_014054888.1	XM_014199415.1	NC_027304.1	33974048	33983175	-	PREDICTED: four and a half LIM domains protein 1 isoform X1
106605408	28.7239	-2.99808	0.694861	-4.31465	1.59859e-05	0.00569232	XP_014056488.1	XM_014201014.1	NC_027304.1	60851242	60855700	+	PREDICTED: zinc-binding protein A33-like isoform X1
106613009	84.1958	-2.78633	0.646119	-4.31242	1.61481e-05	0.00569232	XP_014070297.1	XM_014214822.1	NC_027308.1	116353545	116419593	+	PREDICTED: CD166 antigen homolog isoform X2
106565431	36.7449	-3.98497	0.926742	-4.29998	1.70814e-05	0.00593767	XP_013988031.1	XM_014132556.1	NC_027311.1	52987983	53016291	+	PREDICTED: advillin-like
100380827	38.2696	-3.27336	0.762744	-4.29156	1.77425e-05	0.00608299	NP_001167420.1	NM_001173949.1	NC_027305.1	72568619	72585536	+	Synaptosomal-associated protein 25-A
106601044	29.4319	-4.04931	0.949407	-4.2651	1.99816e-05	0.00675809	XP_014048395.1	XM_014192920.1	NC_027302.1	61063573	61070812	-	PREDICTED: contactin-associated protein 1-like
106568768	20.9293	-4.66715	1.09805	-4.25038	2.13407e-05	0.00712155	XP_013994881.1	XM_014139406.1	NC_027313.1	10849744	10859227	-	PREDICTED: ras-related protein Rab-6B-like
100380859	5.97457	6.34302	1.49791	4.23456	2.28995e-05	0.00754116	XP_014049477.1	XM_014194002.1	NC_027302.1	77053158	77059943	+	PREDICTED: band 3 anion exchange protein
106560618	70.9411	-3.30937	0.784374	-4.21912	2.45253e-05	0.00776988	XP_013979143.1	XM_014123667.1	NC_027309.1	50136079	50228957	+	PREDICTED: ras-related protein Rab-6B isoform X2
106580752	25.3646	-4.47382	1.05893	-4.22484	2.39108e-05	0.00776988	XP_014017602.1	XM_014162127.1	NC_027319.1	46250394	46271496	+	PREDICTED: CAP-Gly domain-containing linker protein 3-like isoform X1
106582896	101.864	-1.25743	0.298005	-4.21949	2.44857e-05	0.00776988	XP_014021962.1	XM_014166487.1	NC_027321.1	15983873	15995958	-	PREDICTED: short transient receptor potential channel 4-associated protein-like
XR_001320063.1	281.045	-3.94797	0.937428	-4.21149	2.53694e-05	0.0079368	NA	NA	NA	NA	NA	NA	NA
106563274	36.7039	-3.02273	0.723497	-4.17794	2.94163e-05	0.00899006	XP_013984207.1	XM_014128740.1	NC_027310.1	65618284	65693762	+	PREDICTED: dynamin-1 isoform X2
106587192	69.237	-3.3353	0.798369	-4.17764	2.94544e-05	0.00899006	XP_014030771.1	XM_014175296.1	NC_027325.1	18972130	18976192	+	PREDICTED: dickkopf-related protein 3-like
100196458	24.3822	-3.33787	0.800702	-4.16868	3.06367e-05	0.00915382	XP_014032297.1	XM_014176822.1	NC_027326.1	1090979	1096188	-	PREDICTED: S100-A4 isoform X1
100196630	8.57669	-6.21497	1.49395	-4.16009	3.18123e-05	0.00915382	NP_001135131.1	NM_001141659.2	NC_027300.1	21447537	21512865	+	Beta-synuclein
106573539	137.919	-4.45238	1.0686	-4.16654	3.09259e-05	0.00915382	XP_014004141.1	XM_014148666.1	NC_027301.1	2353182	2355015	+	PREDICTED: stathmin-2-like
106577531	80.9909	-1.56215	0.375734	-4.15758	3.2163e-05	0.00915382	XP_014011125.1	XM_014155641.1	NC_027301.1	12406738	12495440	-	PREDICTED: basal cell adhesion molecule-like isoform X2
106581141	27.0565	-4.11323	0.98937	-4.15743	3.21854e-05	0.00915382	XP_014018441.1	XM_014162967.1	NC_027319.1	60731504	60795029	+	PREDICTED: CD166 antigen homolog A-like isoform X2
XR_001326855.1	9.21185	-6.31438	1.51869	-4.15778	3.2135e-05	0.00915382	NA	NA	NA	NA	NA	NA	NA
106579540	91.0435	-2.4847	0.601102	-4.13357	3.57166e-05	0.010044	XP_014015016.1	XM_014159541.1	NC_027318.1	67921800	67923189	-	PREDICTED: transgelin-3
106577044	8.47873	-6.19604	1.5058	-4.1148	3.87524e-05	0.0107766	XP_014010204.1	XM_014154729.1	NC_027317.1	20495120	20496411	-	PREDICTED: homeobox protein HMX3-like
100194610	49.6068	-4.29199	1.04783	-4.09606	4.20237e-05	0.0115579	NP_001133167.1	NM_001139695.1	NC_027327.1	15575909	15577489	+	parvalbumin-2
100195388	69.7346	-2.06312	0.509011	-4.05319	5.05231e-05	0.0137445	NP_001133889.1	NM_001140417.1	NC_027319.1	76744264	76755905	+	Neuroserpin precursor
106566054	103.45	-1.31353	0.325067	-4.04081	5.32677e-05	0.0140342	XP_013989340.1	XM_014133865.1	NC_027311.1	77691917	77696675	+	PREDICTED: leiomodin-1-like
106567875	33.3534	-3.06836	0.759346	-4.0408	5.32702e-05	0.0140342	XP_013993191.1	XM_014137715.1	NC_027312.1	77976903	77982973	-	PREDICTED: sodium/potassium-transporting ATPase subunit beta-2-like isoform X2
106584331	15.9055	-6.12958	1.51544	-4.04475	5.23786e-05	0.0140342	XP_014024973.1	XM_014169506.1	NC_027322.1	26684453	26760409	-	PREDICTED: ELAV-like protein 4 isoform X2
100194678	15.4241	-7.06034	1.76928	-3.99052	6.59276e-05	0.0170877	XP_013986741.1	XM_014131266.1	NC_027300.1	121495227	121504202	+	PREDICTED: smoothelin-like protein 1
106572766	839.562	-0.871855	0.218673	-3.98702	6.69089e-05	0.0170877	XP_014002709.1	XM_014147234.1	NC_027314.1	93239677	93239922	+	PREDICTED: intermediate filament protein ON3-like
106586705	30.2925	-4.84423	1.2146	-3.98835	6.65351e-05	0.0170877	XP_014029729.1	XM_014174254.1	NC_027324.1	36713126	36758293	+	PREDICTED: target of Nesh-SH3 isoform X1
106576499	12.0243	5.3109	1.33556	3.97652	6.99313e-05	0.017634	XP_014009186.1	XM_014153711.1	NC_027316.1	51117098	51125957	+	PREDICTED: crystal protein-like
106599706	30.4099	-1.88878	0.475196	-3.97474	7.04569e-05	0.017634	XP_014046482.1	XM_014191007.1	NC_027302.1	28174123	28256852	-	PREDICTED: cadherin-2-like
106566383	669.392	-1.31827	0.331987	-3.97084	7.16203e-05	0.0177477	XP_013989828.1	XM_014134351.1	NC_027312.1	4732711	4757185	-	PREDICTED: enolase isoform X1
106560975	53.1872	-2.30722	0.582409	-3.96151	7.44765e-05	0.0181338	XP_013979943.1	XM_014124468.1	NC_027309.1	73804314	73827531	-	PREDICTED: NUAK family SNF1-like kinase 1
106599711	23.7677	-2.12031	0.535292	-3.96103	7.46277e-05	0.0181338	XP_014046485.1	XM_014191010.1	NC_027302.1	28574396	28581965	+	PREDICTED: desmoglein-2-like
106562521	19.2394	-3.4116	0.867256	-3.93379	8.36176e-05	0.0201229	XP_013982928.1	XM_014127453.1	NC_027310.1	33558509	33562957	+	PREDICTED: serine/arginine repetitive matrix protein 2-like
106592051	60.4119	1.72419	0.439765	3.9207	8.82925e-05	0.0210456	XP_014038828.1	XM_014183353.1	NW_012347574.1	6901	14254	+	PREDICTED: NEDD4-binding protein 2-like 1
106580499	34.5453	-3.69181	0.946728	-3.89954	9.63739e-05	0.0227552	XP_014017121.1	XM_014161646.1	NC_027319.1	33961229	33965677	+	PREDICTED: low molecular weight neuronal intermediate filament-like
106574791	228.675	-2.16886	0.556752	-3.89557	9.79692e-05	0.0229156	XP_014006348.1	XM_014150873.1	NC_027315.1	78261962	78266082	-	PREDICTED: fibronectin-like, partial
106570598	651.167	-1.45848	0.374784	-3.89154	9.96106e-05	0.0229983	XP_013998530.1	XM_014143055.1	NC_027313.1	84291440	84295995	+	PREDICTED: fatty acid-binding protein, heart-like
106612193	91.0606	-1.07932	0.277446	-3.8902	0.00010016	0.0229983	XP_014068620.1	XM_014213145.1	NC_027308.1	82741363	82745491	-	PREDICTED: regulator of cell cycle RGCC-like
106575133	98.188	-2.71957	0.700392	-3.88293	0.000103205	0.0234818	XP_014006841.1	XM_014151366.1	NC_027301.1	7349556	7351059	+	PREDICTED: microfibrillar-associated protein 5-like
100196809	7.90833	-6.10188	1.57345	-3.87803	0.000105304	0.0235318	NP_001135303.1	NM_001141831.1	NC_027306.1	37963004	37987435	-	Sulfotransferase 4A1
106565729	31.641	-3.19951	0.824704	-3.87959	0.000104635	0.0235318	XP_013988630.1	XM_014133159.1	NC_027311.1	73373557	73402260	+	PREDICTED: neural cell adhesion molecule L1-like protein isoform X1
100306872	28.9476	-3.30876	0.853687	-3.87585	0.000106252	0.0235335	NP_001158883.1	NM_001165411.1	NC_027310.1	63426869	63431617	-	Neurofilament medium polypeptide
106572179	59.9343	-2.64257	0.682794	-3.87023	0.000108731	0.0238712	XP_014001575.1	XM_014146100.1	NC_027314.1	68108848	68120619	+	PREDICTED: stathmin-3-like
106608631	42.7806	-2.00061	0.518132	-3.8612	0.000112834	0.0245565	XP_014062173.1	XM_014206698.1	NC_027306.1	13136001	13142380	-	PREDICTED: putative GPI-anchored protein PB15E9.01c
100380805	38.0597	-2.58183	0.670287	-3.85183	0.000117239	0.0252954	NP_001167398.1	NM_001173927.1	NC_027319.1	60851882	60855563	+	MAP6 domain-containing protein 1
106562968	20.7092	-3.90407	1.01999	-3.82758	0.00012941	0.0272174	XP_013983596.1	XM_014128121.1	NC_027310.1	53009558	53060800	-	PREDICTED: microtubule-associated protein 1B-like
106606327	162.587	-1.42122	0.37123	-3.82842	0.000128971	0.0272174	XP_014057954.1	XM_014202479.1	NC_027305.1	4469403	4480329	-	PREDICTED: peripheral myelin protein 22-like
106610981	105.199	-2.50311	0.653709	-3.8291	0.000128615	0.0272174	XP_014066223.1	XM_014210748.1	NC_027308.1	24686932	24737827	-	PREDICTED: reticulon-1 isoform X1
106583506	20.0841	-3.27927	0.857677	-3.82343	0.000131608	0.0274491	XP_014023241.1	XM_014167767.1	NC_027321.1	39738116	39796300	-	PREDICTED: neurofascin-like isoform X1
106560662	17.7886	-4.11645	1.07855	-3.81663	0.000135286	0.0278902	XP_013979237.1	XM_014123746.1	NC_027309.1	51759293	51877834	+	PREDICTED: kinesin-like protein KIF1A isoform X16
106567513	40.6541	-2.68213	0.703343	-3.8134	0.000137066	0.0278902	XP_013992306.1	XM_014136831.1	NC_027312.1	54214647	54249212	-	PREDICTED: dihydropyrimidinase-related protein 3-like isoform X2
106605048	8.012	-6.11542	1.60326	-3.81436	0.000136535	0.0278902	XP_014055771.1	XM_014200296.1	NC_027304.1	46976860	46978146	+	PREDICTED: inactive serine protease 35-like
XR_001323881.1	28.3949	-2.67154	0.701333	-3.80923	0.000139401	0.0281365	NA	NA	NA	NA	NA	NA	NA
106611257	58.9315	-2.7601	0.725881	-3.80242	0.000143292	0.0285097	XP_014066783.1	XM_014211281.1	NC_027300.1	88034146	88079865	+	PREDICTED: thrombospondin-2-like isoform X3
XR_001325545.1	12.1827	-3.85115	1.01292	-3.80201	0.000143528	0.0285097	NA	NA	NA	NA	NA	NA	NA
106585205	44.1428	-2.60788	0.686521	-3.79869	0.000145462	0.0286663	XP_014026617.1	XM_014171142.1	NC_027323.1	5562189	5587496	-	PREDICTED: PI-PLC X domain-containing protein 3
106570295	11.4626	-3.81209	1.00487	-3.79361	0.000148471	0.0290306	XP_013997933.1	XM_014142458.1	NC_027313.1	69044319	69048460	-	PREDICTED: protachykinin-like isoform X2
XR_001326137.1	2352.57	-0.816649	0.215618	-3.78747	0.000152187	0.0295267	NA	NA	NA	NA	NA	NA	NA
106572142	28.8004	-3.64429	0.964258	-3.77937	0.000157224	0.029922	XP_014001501.1	XM_014146026.1	NC_027314.1	69816937	69831563	-	PREDICTED: cytochrome c1-like
106573989	37.3065	-3.10981	0.823041	-3.77844	0.000157811	0.029922	XP_014004949.1	XM_014149474.1	NC_027315.1	45318365	45357749	+	PREDICTED: kinesin-like protein KIF1A, partial
106613004	27.9664	-3.60946	0.954387	-3.78197	0.000155594	0.029922	XP_014070288.1	XM_014214813.1	NC_027308.1	116451361	116454032	+	PREDICTED: microtubule-associated protein 6 homolog isoform X2
100380410	154.823	-1.91313	0.50745	-3.77009	0.000163188	0.0307088	XP_014045827.1	XM_014190350.1	NC_027302.1	19921442	19958202	-	PREDICTED: 6-phosphofructokinase type C isoform X3
106579178	17.971	-5.57144	1.48864	-3.74263	0.000182103	0.033763	XP_014014310.1	XM_014158835.1	NC_027318.1	55223720	55279136	-	PREDICTED: myosin-binding protein C, fast-type-like
106589727	16.5145	-4.29976	1.14935	-3.74104	0.000183262	0.033763	XP_014035478.1	XM_014180002.1	NC_027327.1	22057076	22078811	-	PREDICTED: fibulin-7-like isoform X2
106604516	17.9883	-5.32383	1.4232	-3.74076	0.000183465	0.033763	XP_014054667.1	XM_014199192.1	NC_027304.1	25851919	25869235	+	PREDICTED: neuronal membrane glycoprotein M6-a
106560744	64.4136	-2.61167	0.699053	-3.73601	0.000186962	0.0341554	XP_013979411.1	XM_014123934.1	NC_027309.1	65520946	65595126	+	PREDICTED: microtubule-associated protein 1A isoform X2
100136434	111.295	-2.72026	0.729667	-3.72808	0.000192943	0.0346655	NP_001117040.1	XM_014193136.1	NC_027302.1	64665276	64667857	-	matrix Gla protein precursor
106581341	51.8799	-3.0399	0.81507	-3.72963	0.000191765	0.0346655	XP_014018815.1	XM_014163340.1	NC_027319.1	69606412	69609226	-	PREDICTED: paired mesoderm homeobox protein 2A-like
XR_001318633.1	27.2754	-3.30424	0.886611	-3.72682	0.00019391	0.0346655	NA	NA	NA	NA	NA	NA	NA
100196046	95.9092	-5.33765	1.43718	-3.71397	0.000204033	0.0362166	NP_001134547.1	NM_001141075.1	NC_027300.1	31647817	31650185	-	stathmin-4
106562278	23.6794	-2.97265	0.803943	-3.69759	0.000217656	0.0383626	XP_013982525.1	XM_014127049.1	NC_027310.1	22117362	22156218	-	PREDICTED: dysbindin domain-containing protein 1-like isoform X2
106586652	15.9416	-3.94761	1.0695	-3.69107	0.00022331	0.039084	XP_014029640.1	XM_014174167.1	NC_027324.1	34305516	34324050	-	PREDICTED: OX-2 membrane glycoprotein
106589542	12.5292	-5.78076	1.56834	-3.6859	0.0002279	0.0396102	XP_014035128.1	XM_014179653.1	NC_027327.1	14145913	14150542	+	PREDICTED: casein kinase I isoform epsilon-like
XR_001320446.1	9.43221	-6.35238	1.72542	-3.68164	0.000231735	0.039999	NA	NA	NA	NA	NA	NA	NA
100286689	32.3515	-2.57189	0.704679	-3.64974	0.000262509	0.0450005	XP_014031176.1	XM_014175703.1	NC_027325.1	23029309	23063910	-	PREDICTED: dysbindin domain-containing protein 1 isoform X1
106578982	667.342	-4.28734	1.17751	-3.64101	0.000271566	0.0459239	XP_014013823.1	XM_014158348.1	NC_027318.1	46304813	46306081	+	PREDICTED: retinol-binding protein 4-B
106611163	30.7486	-3.08004	0.845594	-3.64246	0.000270049	0.0459239	XP_014066549.1	XM_014211074.1	NC_027308.1	30285234	30288112	-	PREDICTED: stathmin-4-like isoform X2
106603197	31.8438	-2.4793	0.682805	-3.63105	0.000282268	0.0474135	XP_014052004.1	XM_014196529.1	NC_027303.1	38511506	38517289	+	PREDICTED: vesicle-associated membrane protein 2
106585191	42.1641	-1.49312	0.411569	-3.62786	0.000285781	0.0476834	XP_014026602.1	XM_014171127.1	NC_027323.1	6215011	6327408	-	PREDICTED: ephrin-A5b-like isoform X2
106567028	93.8661	-2.06389	0.569191	-3.626	0.000287844	0.0477096	XP_013991303.1	XM_014135831.1	NC_027312.1	34109841	34150256	+	PREDICTED: neural cell adhesion molecule L1-like isoform X1
106579888	11.134	-4.82741	1.33325	-3.62078	0.000293714	0.0483623	XP_014015696.1	XM_014160221.1	NC_027319.1	22375629	22392683	-	PREDICTED: synapsin-1-like isoform X1

### Sheet: head kidney 14dpi
Row.names	baseMean	log2FoldChange	lfcSE	stat	pvalue	padj	Protein	Transcript	CHR	Start	Stop	Strand	Protein.name
XR_001321172.1	11.7648	4.4803	0.891451	5.02585	5.01206e-07	0.019508	NA	NA	NA	NA	NA	NA	NA
