## Supplementary File 6 for "Transcriptomic response to ISAV infection in the gills, head kidney and spleen of resistant and susceptible Atlantic salmon"

### Sheet: spleen 0dpi
Row.names	baseMean	log2FoldChange	lfcSE	stat	pvalue	padj	Protein	Transcript	CHR	Start	Stop	Strand	Protein.name
106605369	79.8027	4.97775	1.42507	3.49299	0.000477646	0.040962	XP_014056390.1	XM_014200915.1	NC_027300.1	53194906	53198357	+	PREDICTED: uncharacterized protein LOC106605369 isoform X2
106568356	14.5335	3.96915	0.859488	4.61804	3.87e-06	0.00130272	XP_013994111.1	XM_014138636.1	NC_027312.1	93496360	93513866	+	PREDICTED: fructose-1,6-bisphosphatase 1-like
XR_001329325.1	44.5191	3.84393	1.10231	3.48714	0.000488216	0.0412527	NA	NA	NA	NA	NA	NA	NA
106571909	60.5199	3.83349	0.619122	6.19181	5.95e-10	6.56e-07	XP_014000938.1	XM_014145463.1	NC_027314.1	60002225	60006454	+	PREDICTED: troponin C, slow skeletal and cardiac muscles
106560709	11.7814	3.78989	1.04915	3.61233	0.000303463	0.0316896	XP_013979353.1	XM_014123870.1	NC_027300.1	106503938	106548829	-	PREDICTED: lysosome membrane protein 2-like isoform X2
106572624	485.046	3.68669	0.975475	3.77938	0.000157217	0.0202554	XP_014002444.1	XM_014146969.1	NC_027314.1	87493204	87493923	+	PREDICTED: G0/G1 switch protein 2-like
106579105	261.147	3.62175	0.976045	3.71063	0.00020674	0.024364	XP_014014145.1	XM_014158670.1	NC_027318.1	58548389	58553694	+	PREDICTED: glycylpeptide N-tetradecanoyltransferase 1-like isoform X2
106612612	12.9828	3.25561	0.751364	4.33293	1.47e-05	0.00343452	XP_014069420.1	XM_014213945.1	NC_027308.1	105503345	105525562	+	PREDICTED: gap junction delta-2 protein-like isoform X1
XR_001324400.1	94.9749	3.21123	0.446061	7.19909	6.06e-13	4.01e-09	NA	NA	NA	NA	NA	NA	NA
XR_001325020.1	313.057	3.09608	0.672199	4.60589	4.11e-06	0.00133584	NA	NA	NA	NA	NA	NA	NA
106579188	16.7248	3.05721	0.613513	4.98312	6.26e-07	0.00026412	XP_014014328.1	XM_014158853.1	NC_027318.1	54864454	54891845	+	PREDICTED: SPRY domain-containing SOCS box protein 3-like isoform X1
106609078	13.6055	3.00199	0.832401	3.60643	0.000310444	0.0320808	XP_014062944.1	XM_014207469.1	NC_027306.1	29156947	29158137	-	PREDICTED: uncharacterized protein LOC106609078 isoform X1
106585240	13.5015	2.83736	0.794418	3.57163	0.00035477	0.0345048	XP_014026715.1	XM_014171240.1	NC_027323.1	2814438	2829465	+	PREDICTED: leucine-rich repeat-containing protein 74B
106576475	63.793	2.78368	0.582138	4.78183	1.74e-06	0.00065028	XP_014009152.1	XM_014153677.1	NC_027316.1	49902646	49904122	+	PREDICTED: uncharacterized protein LOC106576475
106602870	303.958	2.72269	0.605263	4.49836	6.85e-06	0.00188712	XP_014051299.1	XM_014195825.1	NC_027303.1	28783662	28796234	-	PREDICTED: porphobilinogen deaminase-like isoform X1
100286558	117.203	2.68175	0.459566	5.8354	5.37e-09	4.44e-06	NP_001139969.1	NM_001146497.1	NW_012354443.1	3698	4083	+	alpha-1,3-mannosyl-glycoprotein 4-beta-N-acetylglucosaminyltransferase B
106579861	304.282	2.5186	0.418249	6.02178	1.73e-09	1.63e-06	XP_014015633.1	XM_014160158.1	NC_027319.1	23283737	23291022	+	PREDICTED: mitoferrin-1
XR_001323516.1	179.058	2.41956	0.388861	6.22217	4.9e-10	5.72e-07	NA	NA	NA	NA	NA	NA	NA
106589388	65.7237	2.29292	0.432438	5.30232	1.14e-07	6.3e-05	XP_014034770.1	XM_014179293.1	NC_027327.1	6905027	6911693	-	PREDICTED: AMSH-like protease isoform X2
100194566	1087.81	2.28514	0.361422	6.32263	2.57e-10	3.64e-07	NP_001133124.1	NM_001139652.1	NC_027320.1	6330919	6331971	-	muscle specific ring finger protein 1-like
106607373	150449	2.25022	0.510383	4.40889	1.04e-05	0.00254509	XP_014059767.1	XM_014204292.1	NC_027305.1	34557743	34558488	-	PREDICTED: hemoglobin subunit alpha-like
106601071	207689	2.2321	0.319442	6.9875	2.8e-12	1.11e-08	XP_014048452.1	XM_014192977.1	NC_027302.1	63723938	63724641	+	PREDICTED: hemoglobin subunit alpha-4
106607371	238290	2.22882	0.316986	7.03129	2.05e-12	1.02e-08	XP_014059764.1	XM_014204289.1	NC_027305.1	34559924	34560724	+	PREDICTED: hemoglobin subunit beta-1-like
106579160	32.6142	2.20202	0.555733	3.96237	7.42e-05	0.0115983	XP_014014242.1	XM_014158766.1	NC_027318.1	55989230	55990015	-	PREDICTED: probable phosphatase phospho1 isoform X2
100195268	6131.03	2.15043	0.338401	6.35469	2.09e-10	3.45e-07	NP_001133769.1	NM_001140297.1	NC_027313.1	24477670	24483410	-	carbonic anhydrase
106566103	21.1384	2.14465	0.580184	3.6965	0.000218593	0.0252157	XP_013989430.1	XM_014133955.1	NC_027311.1	81490807	81494479	-	PREDICTED: protein kish-B
106601647	953.435	2.13635	0.336895	6.34129	2.28e-10	3.48e-07	XP_014049464.1	XM_014193989.1	NC_027302.1	76857671	76860117	-	PREDICTED: band 3 anion exchange protein-like
106606078	32.4815	2.13211	0.536085	3.97718	6.97e-05	0.0113416	XP_014057653.1	XM_014202178.1	NC_027304.1	76605506	76607094	+	PREDICTED: collagen alpha-1(VI) chain-like
100194509	784.923	2.11023	0.323335	6.52645	6.73e-11	1.48e-07	XP_014056151.1	XM_014200676.1	NC_027304.1	56984130	56989517	+	PREDICTED: tropomodulin-4 isoform X1
106607372	412089	2.09902	0.319534	6.56901	5.07e-11	1.26e-07	XP_014059766.1	XM_014204291.1	NC_027305.1	34553953	34554713	+	PREDICTED: hemoglobin subunit beta-like
106606869	1604.33	2.09534	0.336735	6.2225	4.89e-10	5.72e-07	XP_014058751.1	XM_014203276.1	NC_027305.1	24436780	24438685	+	PREDICTED: band 3 anion exchange protein-like
XR_001321939.1	299.832	2.03554	0.366285	5.55725	2.74e-08	1.81e-05	NA	NA	NA	NA	NA	NA	NA
106601076	182919	2.02777	0.299094	6.77971	1.2e-11	3.98e-08	XP_014048456.1	XM_014192981.1	NC_027302.1	63674989	63675676	+	PREDICTED: hemoglobin subunit alpha-4
XR_001324209.1	64.5952	1.98789	0.504414	3.94098	8.11e-05	0.012374	NA	NA	NA	NA	NA	NA	NA
106607375	630369	1.97878	0.315106	6.27972	3.39e-10	4.49e-07	XP_014059768.1	XM_014204293.1	NC_027305.1	34551261	34551981	-	PREDICTED: hemoglobin subunit alpha-4
XR_001319936.1	50.3932	1.97761	0.358351	5.51864	3.42e-08	2.12e-05	NA	NA	NA	NA	NA	NA	NA
XR_001329185.1	557.388	1.96828	0.35711	5.5117	3.55e-08	2.14e-05	NA	NA	NA	NA	NA	NA	NA
106572189	170.43	1.9565	0.397235	4.92529	8.42e-07	0.000344654	XP_014001609.1	XM_014146134.1	NC_027300.1	153871011	153875177	-	PREDICTED: ferrochelatase, mitochondrial-like
106585972	40.6708	1.95247	0.347529	5.61815	1.93e-08	1.32e-05	XP_014028204.1	XM_014172729.1	NC_027323.1	46363858	46372108	+	PREDICTED: atrial natriuretic peptide receptor 3-like
XR_001330110.1	20.7279	1.94618	0.562542	3.45962	0.000540931	0.0442011	NA	NA	NA	NA	NA	NA	NA
106606643	13.8453	1.94045	0.551756	3.51686	0.000436689	0.0385156	XP_014058462.1	XM_014202987.1	NC_027305.1	16672331	16675760	+	PREDICTED: RING finger protein 151-like isoform X2
106568712	697.596	1.93353	0.291793	6.62637	3.44e-11	9.75e-08	XP_013994804.1	XM_014139329.1	NC_027300.1	14771090	14786831	-	PREDICTED: ADP-dependent glucokinase-like
106601078	105772	1.93309	0.32087	6.02454	1.7e-09	1.63e-06	XP_014048458.1	XM_014192983.1	NC_027302.1	63668503	63669256	+	PREDICTED: hemoglobin subunit alpha-like
100194732	1012.58	1.88396	0.296365	6.3569	2.06e-10	3.45e-07	NP_001133234.1	NM_001139762.1	NC_027314.1	42194428	42198645	-	checkpoint suppressor 1-like
106609115	22.3733	1.87432	0.420933	4.45277	8.48e-06	0.00221307	XP_014063029.1	XM_014207554.1	NC_027306.1	32599741	32642130	-	PREDICTED: kinesin-like protein KIF21A isoform X6
106608992	89.2129	1.87407	0.437056	4.28793	1.8e-05	0.00402044	XP_014062784.1	XM_014207309.1	NC_027306.1	24943222	24951156	+	PREDICTED: purine nucleoside phosphorylase-like
106574165	102.048	1.85857	0.377509	4.92325	8.51e-07	0.000344654	XP_014005308.1	XM_014149833.1	NC_027315.1	54102379	54193306	-	PREDICTED: calmodulin-regulated spectrin-associated protein 2-like isoform X2
106566713	160.654	1.85705	0.455789	4.07437	4.61e-05	0.00839868	XP_013990498.1	XM_014135025.1	NC_027312.1	21329964	21346489	-	PREDICTED: glycerol-3-phosphate dehydrogenase
106569400	22.7889	1.85659	0.519251	3.57551	0.000349549	0.0343887	XP_013996209.1	XM_014140734.1	NC_027313.1	33632230	33650475	+	PREDICTED: importin-13-like
100136576	136852	1.85488	0.309776	5.9878	2.13e-09	1.91e-06	NP_001117138.1	NM_001123666.1	NC_027302.1	63672250	63672971	-	hemoglobin subunit beta
106580774	215.296	1.83245	0.337769	5.42518	5.79e-08	3.28e-05	XP_014017647.1	XM_014162171.1	NC_027319.1	46716625	46723989	+	PREDICTED: tubulin-specific chaperone cofactor E-like protein isoform X2
106600435	54.4624	1.82598	0.401823	4.54424	5.51e-06	0.00165743	XP_014047265.1	XM_014191790.1	NC_027302.1	33121111	33123308	+	PREDICTED: aquaporin FA-CHIP-like
106579024	38.209	1.82218	0.456076	3.99534	6.46e-05	0.0108624	XP_014013902.1	XM_014158427.1	NC_027318.1	49010050	49049097	+	PREDICTED: vesicle transport through interaction with t-SNAREs homolog 1A-like isoform X3
XR_001324430.1	19.1599	1.81461	0.530831	3.41843	0.000629826	0.0481909	NA	NA	NA	NA	NA	NA	NA
100196688	40.0242	1.76665	0.458622	3.85208	0.000117119	0.0160259	NP_001135182.1	NM_001141710.1	NC_027319.1	58401557	58404136	-	fructose-bisphosphate aldolase C
106591603	518.52	1.75719	0.415753	4.22652	2.37e-05	0.00490512	XP_014038301.1	XM_014182816.1	NC_027301.1	61571570	61573453	+	PREDICTED: lipopolysaccharide-induced tumor necrosis factor-alpha factor homolog
106589620	35.3058	1.72078	0.465011	3.70052	0.000215156	0.0249644	XP_014035298.1	XM_014179823.1	NC_027301.1	54727507	54730432	+	PREDICTED: Krueppel-like factor 1
100195543	238.947	1.71447	0.264089	6.492	8.47e-11	1.68e-07	XP_014064499.1	XM_014209024.1	NC_027300.1	76444671	76464815	+	PREDICTED: eukaryotic translation initiation factor 2-alpha kinase 1 isoform X1
106594284	42.6878	1.70832	0.482442	3.54099	0.000398632	0.036281	XP_014041128.1	XM_014185653.1	NW_012352344.1	1579	10456	+	PREDICTED: probable E3 ubiquitin-protein ligase RNF144A-A
100217346	121.364	1.6825	0.369231	4.55678	5.19e-06	0.00158557	NP_001136185.1	NM_001142713.1	NC_027302.1	23030631	23032222	-	Kruppel-like factor 4
106607236	8232.65	1.67832	0.35425	4.73766	2.16e-06	0.000779948	XP_014059462.1	XM_014203987.1	NC_027305.1	34516968	34519511	+	PREDICTED: hemoglobin subunit beta-1-like
100196505	604.857	1.66292	0.347354	4.78739	1.69e-06	0.00064468	NP_001135006.1	NM_001141534.1	NW_012348877.1	13636	15738	-	Uroporphyrinogen-III synthase
106584347	38.0367	1.66018	0.375668	4.41929	9.9e-06	0.00248709	XP_014025032.1	XM_014169557.1	NC_027322.1	28165485	28168029	-	PREDICTED: leucine-rich repeat-containing protein 24-like isoform X1
100380476	65.2019	1.65053	0.479656	3.44106	0.00057943	0.0460783	XP_014029446.1	XM_014173971.1	NC_027324.1	31057340	31086676	+	PREDICTED: intraflagellar transport protein 88 homolog isoform X1
100196390	176.877	1.64901	0.412571	3.99691	6.42e-05	0.0108624	NP_001134891.1	NM_001141419.2	NC_027313.1	54642532	54651410	-	Sperm acrosome membrane-associated protein 4 precursor
106562007	1878.79	1.63221	0.299664	5.44681	5.13e-08	2.99e-05	XP_013981999.1	XM_014126524.1	NC_027300.1	113501142	113510130	-	PREDICTED: BCL2/adenovirus E1B 19 kDa protein-interacting protein 3-like
106601074	24126.4	1.61762	0.361731	4.47188	7.75e-06	0.00207891	XP_014048455.1	XM_014192980.1	NC_027302.1	63717715	63718602	-	PREDICTED: hemoglobin subunit beta-1-like
100194643	33.7926	1.59005	0.460708	3.45131	0.000557877	0.0449952	NP_001133200.1	NM_001139728.1	NC_027315.1	79429097	79436202	+	myosin, light polypeptide 3-3
100136584	42527	1.58057	0.334302	4.72798	2.27e-06	0.000789344	NP_001117144.1	NM_001123672.1	NC_027302.1	63691900	63692719	-	beta-globin
106601077	96151.1	1.57155	0.311173	5.05041	4.41e-07	0.000203421	XP_014048457.1	XM_014192982.1	NC_027302.1	63694646	63695411	+	PREDICTED: hemoglobin subunit alpha
106587409	246.709	1.54974	0.400302	3.87143	0.000108198	0.014908	XP_014031255.1	XM_014175780.1	NC_027301.1	47079123	47080709	-	PREDICTED: lysozyme g-like isoform X2
100499263	162.718	1.53478	0.339061	4.52656	6e-06	0.00173798	NP_001180426.1	NM_001193497.1	NC_027318.1	12872285	12883507	-	selenoprotein Ja
106601072	62754.9	1.52731	0.332844	4.58868	4.46e-06	0.00142744	XP_014048453.1	XM_014192978.1	NC_027302.1	63720150	63720839	+	PREDICTED: hemoglobin subunit alpha
XR_001327895.1	392.66	1.52615	0.376281	4.05588	4.99e-05	0.00900877	NA	NA	NA	NA	NA	NA	NA
106564824	207.68	1.50783	0.336233	4.48449	7.31e-06	0.0019865	XP_013986731.1	XM_014131256.1	NC_027311.1	27513820	27526431	+	PREDICTED: catalase-like
106566743	49.7898	1.49973	0.358747	4.18046	2.91e-05	0.00583034	XP_013990567.1	XM_014135092.1	NC_027312.1	19519908	19539326	+	PREDICTED: dysbindin-like
106589936	290.461	1.49675	0.31191	4.79865	1.6e-06	0.000621461	XP_014035861.1	XM_014180386.1	NC_027327.1	34967120	34969715	-	PREDICTED: CDGSH iron-sulfur domain-containing protein 1-like isoform X1
106575220	1152.7	1.47562	0.392022	3.76412	0.000167136	0.0209882	XP_014007064.1	XM_014151587.1	NC_027316.1	6827600	6845366	+	PREDICTED: uncharacterized protein LOC106575220 isoform X2
106602627	81.5314	1.44699	0.419623	3.4483	0.00056412	0.0451318	XP_014050858.1	XM_014195386.1	NC_027300.1	39367225	39402670	-	PREDICTED: spectrin beta chain, erythrocytic-like isoform X1
106565091	96.8149	1.43501	0.235438	6.09507	1.09e-09	1.14e-06	XP_013987248.1	XM_014131773.1	NC_027311.1	47762073	47764422	+	PREDICTED: zinc finger protein 62 homolog
106571195	298.07	1.41792	0.331916	4.27193	1.94e-05	0.00422524	XP_013999449.1	XM_014143974.1	NC_027314.1	23737867	23751122	+	PREDICTED: ammonium transporter Rh type A-like
106569088	56.9727	1.41194	0.354916	3.97823	6.94e-05	0.0113416	XP_013995553.1	XM_014140084.1	NC_027313.1	23103068	23139367	-	PREDICTED: sodium- and chloride-dependent glycine transporter 1-like isoform X1
106587137	244.079	1.40768	0.271641	5.18212	2.19e-07	0.000111605	XP_014030658.1	XM_014175183.1	NC_027325.1	10283413	10287387	-	PREDICTED: G1/S-specific cyclin-D1
106588586	25.3154	1.40422	0.35414	3.96515	7.33e-05	0.0115983	XP_014033211.1	XM_014177736.1	NC_027326.1	16199936	16206746	+	PREDICTED: nuclear transport factor 2-like
106589520	88.5075	1.40117	0.327613	4.27689	1.9e-05	0.0041781	XP_014035080.1	XM_014179605.1	NC_027327.1	13375650	13384765	+	PREDICTED: cerebellar degeneration-related protein 2-like
106601051	623.986	1.39262	0.355051	3.92231	8.77e-05	0.0127952	XP_014048427.1	XM_014192952.1	NC_027302.1	63765189	63765743	-	PREDICTED: hemoglobin subunit beta-like
106612480	129.832	1.38371	0.276492	5.00453	5.6e-07	0.000241535	XP_014069131.1	XM_014213655.1	NC_027308.1	99138668	99144965	-	PREDICTED: porphobilinogen deaminase-like isoform X3
106602333	513.732	1.37964	0.27051	5.10014	3.39e-07	0.000164243	XP_014050389.1	XM_014194914.1	NC_027303.1	8076360	8078767	+	PREDICTED: hemogen-like
100195794	634.798	1.35946	0.241879	5.62041	1.91e-08	1.32e-05	XP_014035159.1	XM_014179684.1	NC_027301.1	54488542	54491416	+	PREDICTED: peroxiredoxin-1 isoform X1
106608719	65.7258	1.35488	0.260518	5.20071	1.99e-07	0.00010366	XP_014062294.1	XM_014206819.1	NC_027306.1	19146900	19151825	-	PREDICTED: transmembrane protein 256
106580917	218.583	1.31388	0.29037	4.52484	6.04e-06	0.00173798	XP_014017942.1	XM_014162467.1	NC_027301.1	23669508	23675098	-	PREDICTED: tropomodulin-4-like
100196095	864.598	1.30127	0.377162	3.45016	0.00056025	0.0450038	XP_014060117.1	XM_014204642.1	NC_027305.1	46886336	46899732	+	PREDICTED: ammonium transporter Rh type B isoform X1
106577109	46.8695	1.30088	0.330319	3.93825	8.21e-05	0.012374	XP_014010324.1	XM_014154849.1	NC_027317.1	24912847	24958153	+	PREDICTED: acyl-coenzyme A oxidase-like protein
100286416	314.189	1.28904	0.34282	3.76012	0.000169835	0.0211273	NP_001139827.1	XM_014132293.1	NC_027311.1	50109476	50112338	-	translocator protein
100306729	586.488	1.27786	0.254848	5.01418	5.33e-07	0.000234829	NP_001158740.1	NM_001165268.1	NC_027322.1	31635150	31643794	+	uncharacterized protein C19orf60 homolog
100194911	338.362	1.2695	0.35294	3.59692	0.000322003	0.0327634	NP_001133412.1	NM_001139940.1	NC_027310.1	72128507	72138336	-	Cytosolic purine 5-nucleotidase
106583558	39.973	1.25064	0.352865	3.54424	0.000393751	0.0360019	XP_014023352.1	XM_014167877.1	NC_027321.1	37108221	37156115	-	PREDICTED: sodium- and chloride-dependent GABA transporter 2-like
106600954	350.75	1.24073	0.364368	3.40516	0.000661246	0.0496962	XP_014048237.1	XM_014192762.1	NC_027302.1	52567712	52569335	+	PREDICTED: ferritin, middle subunit-like isoform X1
106585534	192.811	1.23578	0.298264	4.14324	3.42e-05	0.00666103	XP_014027323.1	XM_014171848.1	NC_027323.1	22158763	22161393	-	PREDICTED: ankyrin repeat and SOCS box protein 6 isoform X2
106589688	315.278	1.23534	0.278416	4.43702	9.12e-06	0.00235028	XP_014035428.1	XM_014179953.1	NC_027327.1	20381901	20406301	+	PREDICTED: adenylosuccinate synthetase isozyme 2-like
106590788	318.493	1.21169	0.269082	4.50304	6.7e-06	0.00187196	XP_014037421.1	XM_014181946.1	NW_012341938.1	706	772	+	PREDICTED: dynamin-2-like
100194593	278.499	1.20142	0.29331	4.09609	4.2e-05	0.00786518	XP_014056152.1	XM_014200677.1	NC_027304.1	57802350	57811858	+	PREDICTED: cytosolic 5\'-nucleotidase 3 isoform X1
106582925	48.9102	1.19272	0.298203	3.9997	6.34e-05	0.0108482	XP_014022027.1	XM_014166552.1	NC_027321.1	17369766	17371706	+	PREDICTED: embryonic stem cell-specific 5-hydroxymethylcytosine-binding protein
106575754	257.242	1.17176	0.297981	3.93232	8.41e-05	0.0124567	XP_014007906.1	XM_014152431.1	NC_027316.1	24639733	24648411	+	PREDICTED: sodium/potassium-transporting ATPase subunit beta-233-like
106600765	2964.72	1.16944	0.276095	4.23562	2.28e-05	0.00476019	XP_014047857.1	XM_014192382.1	NC_027302.1	52340349	52341953	-	PREDICTED: ferritin, middle subunit
106573875	1851.35	1.14361	0.268424	4.26046	2.04e-05	0.00439957	XP_014004771.1	XM_014149297.1	NC_027315.1	42512284	42545221	-	PREDICTED: dipeptidyl peptidase 9-like isoform X3
106566560	761.288	1.13764	0.303334	3.75046	0.000176513	0.0216624	XP_013990155.1	XM_014134680.1	NC_027312.1	13394846	13396600	+	PREDICTED: tumor protein p53-inducible nuclear protein 2 isoform X2
106602033	117.623	1.13153	0.317807	3.56044	0.000370228	0.0346821	XP_014049959.1	XM_014194484.1	NC_027300.1	35457045	35459301	-	PREDICTED: cofilin-2-like
106606378	7655.52	1.12821	0.302276	3.73239	0.000189673	0.0229469	XP_014058005.1	XM_014202530.1	NC_027305.1	6609020	6610654	+	PREDICTED: vesicular glutamate transporter 1-like
106561367	134.576	1.10289	0.315915	3.4911	0.000481032	0.040962	XP_013980716.1	XM_014125241.1	NC_027309.1	97901120	97905023	-	PREDICTED: NADH dehydrogenase
106612700	329.189	1.09677	0.183372	5.9811	2.22e-09	1.91e-06	XP_014069599.1	XM_014214123.1	NC_027308.1	101879573	101883545	-	PREDICTED: phospholipase D3-like
XR_001321236.1	71.8595	1.0836	0.303333	3.57231	0.000353848	0.0345048	NA	NA	NA	NA	NA	NA	NA
106587166	3630.16	1.01917	0.290554	3.50768	0.000452031	0.0393366	XP_014030719.1	XM_014175244.1	NC_027325.1	12441727	12587320	-	PREDICTED: LOW QUALITY PROTEIN: zinc finger protein 536
106593980	205.645	1.00985	0.178726	5.6503	1.6e-08	1.18e-05	XP_014040830.1	XM_014185355.1	NW_012351460.1	3023	7319	+	PREDICTED: breast cancer anti-estrogen resistance protein 3-like isoform X1
106573170	89.518	1.00126	0.289521	3.45835	0.000543493	0.0442011	XP_014003362.1	XM_014147886.1	NC_027315.1	15232284	15232517	-	PREDICTED: protein C19orf12 homolog isoform X2
106611384	471.701	0.987581	0.282447	3.49652	0.000471371	0.0406629	XP_014067023.1	XM_014211548.1	NC_027308.1	43694386	43732553	+	PREDICTED: synaptosomal-associated protein 25-B-like isoform X2
106613295	116.811	0.92936	0.246355	3.77244	0.000161658	0.0204296	XP_014070859.1	XM_014215384.1	NC_027300.1	88947103	88958268	-	PREDICTED: annexin A5-like
106583905	316.338	0.927934	0.258764	3.58602	0.000335758	0.0336453	XP_014024030.1	XM_014168555.1	NC_027322.1	2243476	2248971	-	PREDICTED: protein yippee-like 3
106612682	132.18	0.914644	0.253951	3.60166	0.000316192	0.032338	XP_014069562.1	XM_014214087.1	NC_027308.1	102448316	102451128	-	PREDICTED: cytochrome c oxidase subunit 7A2, mitochondrial-like
106594164	156.263	0.899665	0.206285	4.36128	1.29e-05	0.00312873	XP_014041035.1	XM_014185560.1	NC_027300.1	25568260	25616154	-	PREDICTED: E3 ubiquitin-protein ligase pellino homolog 2-like
106565069	336.099	0.898224	0.250245	3.58938	0.000331472	0.0333844	XP_013987170.1	XM_014131695.1	NC_027311.1	35600381	35622480	+	PREDICTED: cyclin-D1-binding protein 1
106604403	3211.91	0.868324	0.189624	4.5792	4.67e-06	0.00146999	XP_014054463.1	XM_014198988.1	NC_027304.1	15326634	15336503	+	PREDICTED: ubiquitin-conjugating enzyme E2 D2 isoform X1
100380486	149.144	0.866263	0.201818	4.2923	1.77e-05	0.00398694	NP_001167242.1	NM_001173771.1	NC_027313.1	70420690	70421298	+	ADP-ribosylation factor-like 4
XR_001330053.1	70.0632	0.865824	0.238044	3.63725	0.000275566	0.029238	NA	NA	NA	NA	NA	NA	NA
100196224	199.43	0.855528	0.201707	4.24144	2.22e-05	0.00468782	NP_001134725.1	NM_001141253.1	NC_027306.1	45476408	45477522	-	CL032 protein
106612049	252.839	0.851783	0.229373	3.71352	0.000204393	0.024364	XP_014068335.1	XM_014212860.1	NC_027308.1	75964810	75966437	-	PREDICTED: motile sperm domain-containing protein 1
106563636	478.96	0.850809	0.162189	5.24581	1.56e-07	8.34e-05	XP_013984882.1	XM_014129407.1	NC_027300.1	118015147	118020462	+	PREDICTED: 28S ribosomal protein S18c, mitochondrial isoform X3
106583886	370.798	0.847521	0.224656	3.77252	0.000161605	0.0204296	XP_014023986.1	XM_014168511.1	NC_027322.1	1111321	1122948	+	PREDICTED: V-type proton ATPase 16 kDa proteolipid subunit
106590712	81.5458	0.837129	0.225289	3.7158	0.000202563	0.0243579	XP_014037346.1	XM_014181871.1	NC_027301.1	58028026	58029468	-	PREDICTED: galectin-2-like
100194579	180.395	0.832645	0.163208	5.10174	3.37e-07	0.000164243	NP_001133137.1	NM_001139665.1	NC_027316.1	27785721	27790960	-	mammary gland protein-like
106572448	2936.36	0.829551	0.164822	5.033	4.83e-07	0.000217733	XP_014002116.1	XM_014146640.1	NC_027314.1	82324739	82327188	-	PREDICTED: syntaphilin-like
106608859	767.422	0.804036	0.199148	4.03738	5.41e-05	0.00949046	XP_014062516.1	XM_014207041.1	NC_027306.1	21002093	21016279	-	PREDICTED: thioredoxin-like
100194637	16331.4	0.738681	0.200693	3.68065	0.000232636	0.0260776	NP_001133194.1	NM_001139722.1	NC_027310.1	24245054	24247487	-	ferritin, heavy polypeptide 1-1
XR_001329133.1	177.88	0.73633	0.204393	3.60252	0.000315141	0.032338	NA	NA	NA	NA	NA	NA	NA
106612308	124.88	0.715136	0.200645	3.56419	0.00036498	0.0346821	XP_014068827.1	XM_014213352.1	NC_027308.1	89236818	89244117	+	PREDICTED: FAS-associated factor 2
106613233	888.526	0.698941	0.197628	3.53666	0.000405224	0.0365248	XP_014070776.1	XM_014215301.1	NC_027308.1	131274348	131279411	+	PREDICTED: dipeptidyl peptidase 1-like
XR_001326036.1	26351.2	0.695138	0.185438	3.74863	0.000177805	0.0216624	NA	NA	NA	NA	NA	NA	NA
XR_001325014.1	617.589	0.682424	0.191647	3.56085	0.000369661	0.0346821	NA	NA	NA	NA	NA	NA	NA
106579944	1370.9	0.641787	0.184159	3.48495	0.000492222	0.0412527	XP_014015842.1	XM_014160367.1	NC_027319.1	19398552	19425922	-	PREDICTED: RING finger protein 10
100286526	268.898	0.621347	0.180979	3.43326	0.000596375	0.0469551	NP_001139937.1	NM_001146465.1	NC_027303.1	23758639	23770729	+	ufm1-specific protease 2
106565554	2785.16	0.618199	0.148028	4.17622	2.96e-05	0.00584363	XP_013988287.1	XM_014132812.1	NC_027311.1	57758155	57758736	-	PREDICTED: histone H1x
106591659	729.619	0.61354	0.128679	4.768	1.86e-06	0.000683651	XP_014038359.1	XM_014182884.1	NC_027301.1	61914613	61917398	-	PREDICTED: NADH dehydrogenase
100194634	2100.73	0.610609	0.142169	4.29496	1.75e-05	0.00398694	NP_001133191.1	NM_001139719.1	NC_027308.1	79090441	79096648	-	eukaryotic translation initiation factor 4E binding protein 3-1
106588181	9553.31	0.61044	0.158833	3.84329	0.000121397	0.0164544	XP_014032385.1	XM_014176910.1	NC_027326.1	1286142	1293249	-	PREDICTED: 40S ribosomal protein S27-like
106608881	994.751	0.602834	0.163409	3.68911	0.000225044	0.0256615	XP_014062553.1	XM_014207078.1	NC_027306.1	21651721	21656888	+	PREDICTED: microfibrillar-associated protein 3-like
100196205	654.077	0.585935	0.128122	4.57325	4.8e-06	0.00148877	NP_001134706.1	NM_001141234.1	NC_027316.1	45019754	45020997	+	NADH dehydrogenase 1 alpha subcomplex subunit 12
106562832	414.788	0.576417	0.163032	3.53561	0.000406833	0.0365248	XP_013983337.1	XM_014127867.1	NC_027310.1	45083478	45141854	-	PREDICTED: spectrin alpha chain, non-erythrocytic 1-like isoform X1
106592348	410.097	0.567295	0.159651	3.55333	0.000380381	0.0351029	XP_014039159.1	XM_014183684.1	NW_012348047.1	8520	16932	-	PREDICTED: NADH dehydrogenase
100194654	18369.4	0.554041	0.155542	3.562	0.000368039	0.0346821	NP_001133210.1	NM_001139738.1	NC_027300.1	68777091	68779271	-	ribosomal protein S27-3
106576359	595.795	0.539192	0.145347	3.70967	0.000207526	0.024364	XP_014008954.1	XM_014153479.1	NC_027316.1	46545774	46546617	+	PREDICTED: NADH dehydrogenase
106605760	7646.67	0.534085	0.127912	4.1754	2.97e-05	0.00584363	XP_014057160.1	XM_014201685.1	NC_027304.1	69116429	69118180	-	PREDICTED: 40S ribosomal protein S9
106578447	513.418	0.520159	0.132244	3.93334	8.38e-05	0.0124567	XP_014012723.1	XM_014157248.1	NC_027318.1	10944073	10945969	-	PREDICTED: NADH dehydrogenase
106566230	6498.73	0.516016	0.127436	4.04923	5.14e-05	0.00918528	XP_013989582.1	XM_014134107.1	NC_027311.1	89298644	89304449	-	PREDICTED: 60S ribosomal protein L29-like
106569582	441.826	0.511216	0.136382	3.7484	0.000177963	0.0216624	XP_013996553.1	XM_014141077.1	NC_027313.1	40107988	40123372	+	PREDICTED: succinate dehydrogenase cytochrome b560 subunit, mitochondrial-like isoform X2
106569723	6718.13	0.508153	0.145855	3.48396	0.000494055	0.0412527	XP_013996770.1	XM_014141296.1	NC_027313.1	45305233	45310659	-	PREDICTED: elongation factor 1-delta-like isoform X1
100196065	21934.4	0.503797	0.115942	4.34525	1.39e-05	0.00328598	XP_014033322.1	XM_014177848.1	NC_027326.1	19835097	19837187	+	PREDICTED: 60S ribosomal protein L15 isoform X1
106560260	1549.17	0.501154	0.138052	3.63018	0.000283225	0.0298908	XP_013978442.1	XM_014122967.1	NC_027309.1	30536623	30552759	+	PREDICTED: OCIA domain-containing protein 1-like isoform X2
100196552	14399.9	0.496366	0.104885	4.73247	2.22e-06	0.000785868	NP_001135053.1	NM_001141581.1	NC_027305.1	38982200	38984631	-	60S ribosomal protein L19
106576751	430.673	0.492387	0.134288	3.66665	0.00024575	0.0270884	XP_014009612.1	XM_014154163.1	NC_027301.1	10621600	10624361	+	PREDICTED: glutathione S-transferase kappa 1-like isoform X1
106588702	534.917	0.491268	0.114419	4.2936	1.76e-05	0.00398694	XP_014033440.1	XM_014177965.1	NC_027326.1	21646263	21649455	+	PREDICTED: NADH dehydrogenase
100195567	895.604	0.483173	0.126356	3.8239	0.000131358	0.01761	XP_013984405.1	NM_001140596.1	NC_027310.1	75845237	75846612	-	PREDICTED: ubiquitin-like protein FUBI isoform X1
106605749	60741.4	0.479655	0.130498	3.67558	0.000237313	0.0264524	XP_014057129.1	XM_014201654.1	NC_027304.1	68964805	68971516	+	PREDICTED: 60S ribosomal protein L18
106565904	11120.9	0.479109	0.13089	3.66039	0.000251831	0.0275035	XP_013989053.1	XM_014133578.1	NC_027311.1	62890160	62899710	+	PREDICTED: 60S ribosomal protein L22
106613708	693.003	0.476606	0.132667	3.59249	0.000327538	0.0331565	XP_014071720.1	XM_014216245.1	NC_027309.1	17363342	17366497	-	PREDICTED: NADH dehydrogenase
106569946	13750.4	0.473064	0.116917	4.04614	5.21e-05	0.00922411	XP_013997203.1	XM_014141728.1	NC_027313.1	59516950	59519277	-	PREDICTED: 40S ribosomal protein S18
100136498	1370.19	0.470587	0.117919	3.99077	6.59e-05	0.0109807	XP_014055340.1	NM_001123609.1	NC_027304.1	36605957	36608859	-	PREDICTED: macrophage migration inhibitory factor isoform X1
100195753	23916.3	0.468847	0.134258	3.49213	0.000479187	0.040962	NP_001134254.1	NM_001140782.1	NC_027303.1	32297384	32305104	+	40S ribosomal protein S14
106569554	1074.93	0.465875	0.118859	3.91957	8.87e-05	0.0128467	XP_013996494.1	XM_014141019.1	NC_027313.1	39222834	39224040	-	PREDICTED: NADH dehydrogenase
106612983	21800.6	0.465337	0.122837	3.78824	0.000151719	0.0198044	XP_014070233.1	XM_014214758.1	NC_027308.1	117279360	117283343	-	PREDICTED: 40S ribosomal protein S25-like
106611504	17693.1	0.46391	0.116764	3.97307	7.1e-05	0.0114453	XP_014067245.1	XM_014211770.1	NC_027308.1	49222561	49226243	+	PREDICTED: 60S ribosomal protein L36a-like
106565120	28179.9	0.461023	0.134152	3.43656	0.000589148	0.0465709	XP_013987347.1	XM_014131872.1	NC_027311.1	45966598	45969019	-	PREDICTED: 60S ribosomal protein L10a
106598980	27450.1	0.453893	0.113902	3.98495	6.75e-05	0.0111598	XP_014045490.1	XM_014190015.1	NC_027302.1	13219003	13225265	+	PREDICTED: 40S ribosomal protein S28
106585178	11287.1	0.449804	0.122947	3.65852	0.000253673	0.0275035	XP_014026575.1	XM_014171100.1	NC_027323.1	6927218	6929468	-	PREDICTED: 60S ribosomal protein L37
XR_001319376.1	15070.3	0.449734	0.10674	4.21335	2.52e-05	0.00514662	NA	NA	NA	NA	NA	NA	NA
106601127	10448.5	0.448437	0.129546	3.4616	0.000536971	0.0442011	XP_014048551.1	XM_014193076.1	NC_027302.1	61555099	61557981	+	PREDICTED: 40S ribosomal protein S11
100306730	28357.2	0.448369	0.122974	3.64606	0.000266292	0.0286272	NP_001158741.1	NM_001165269.1	NC_027319.1	30096754	30099503	-	60S ribosomal protein L6
106590036	1038.08	0.443004	0.117031	3.78535	0.000153492	0.0199048	XP_014036004.1	XM_014180529.1	NC_027328.1	2807293	2830073	-	PREDICTED: zinc finger CCCH domain-containing protein 15-like
106588387	28109.2	0.441004	0.105214	4.19148	2.77e-05	0.00561085	XP_014032782.1	XM_014177306.1	NC_027326.1	10393657	10395620	-	PREDICTED: 40S ribosomal protein S18 isoform X2
100196813	38902.4	0.44091	0.0898192	4.90886	9.16e-07	0.000363511	NP_001135307.1	NM_001141835.1	NC_027309.1	67098963	67101699	+	60S ribosomal protein L27a
106562664	692.124	0.437467	0.126286	3.46409	0.000532029	0.0439833	XP_013983107.1	XM_014127632.1	NC_027310.1	38380642	38383977	-	PREDICTED: proteasome subunit alpha type-4-like
106587370	2241.28	0.434038	0.0961341	4.51492	6.33e-06	0.00179531	XP_014031188.1	XM_014175713.1	NC_027325.1	23337319	23341574	-	PREDICTED: cytochrome c oxidase subunit 4 isoform 1, mitochondrial-like
106612432	39138.8	0.432553	0.121697	3.55436	0.000378907	0.0351029	XP_014069020.1	XM_014213544.1	NC_027308.1	95919956	95930161	-	PREDICTED: 60S ribosomal protein L35a
106608215	479.047	0.429024	0.12418	3.45485	0.000550595	0.0445892	XP_014061521.1	XM_014206046.1	NC_027305.1	77833260	77841372	-	PREDICTED: V-type proton ATPase subunit D-like
106589133	22323.4	0.429008	0.096223	4.45848	8.25e-06	0.00218368	XP_014034311.1	XM_014178836.1	NC_027326.1	41431890	41435462	-	PREDICTED: 60S ribosomal protein L30
106590604	1427.79	0.426539	0.112927	3.77712	0.00015865	0.0203082	XP_014037199.1	XM_014181725.1	NC_027328.1	31771336	31772684	-	PREDICTED: proteasome maturation protein-like isoform X1
100195971	889.13	0.42256	0.122819	3.44052	0.000580594	0.0460783	NP_001134472.1	NM_001141000.2	NC_027306.1	21730377	21738823	+	Prefoldin subunit 2
100194649	12836.6	0.420095	0.114085	3.68231	0.000231131	0.0260561	NP_001232770.1	NM_001245841.1	NC_027304.1	11974946	11977076	-	ribosomal protein L26
106560598	28605.4	0.411025	0.100541	4.08815	4.35e-05	0.00806299	XP_013979110.1	XM_014123635.1	NC_027309.1	48873413	48874764	+	PREDICTED: 60S ribosomal protein L36
100194611	27295.6	0.410046	0.116137	3.53072	0.000414427	0.0370389	NP_001133168.1	NM_001139696.1	NC_027327.1	16686913	16688618	-	60S ribosomal protein L38
106566014	21105.6	0.409364	0.114282	3.58204	0.000340927	0.0338216	XP_013989261.1	XM_014133786.1	NC_027311.1	80060788	80063291	-	PREDICTED: 40S ribosomal protein S10-like
106590450	12361.4	0.407687	0.099832	4.08373	4.43e-05	0.00814172	XP_014036982.1	XM_014181507.1	NC_027328.1	26154143	26155698	+	PREDICTED: 60S ribosomal protein L21
100196611	6949.97	0.405796	0.104321	3.88988	0.000100296	0.0140138	NP_001135112.1	NM_001141640.1	NC_027308.1	87765179	87788672	-	Elongation factor 1-gamma
106602804	19024.6	0.395116	0.103434	3.81999	0.000133456	0.0176527	XP_014051146.1	XM_014195671.1	NC_027303.1	24737310	24740726	-	PREDICTED: 40S ribosomal protein S6
XR_001329867.1	7342.84	0.39477	0.0986502	4.00171	6.29e-05	0.0108482	NA	NA	NA	NA	NA	NA	NA
106568958	23224.4	0.391647	0.114415	3.42304	0.000619242	0.0481819	XP_013995321.1	XM_014139846.1	NC_027313.1	12674631	12675562	+	PREDICTED: 40S ribosomal protein S28
106563517	12575	0.390056	0.112788	3.45831	0.000543575	0.0442011	XP_013984647.1	XM_014129172.1	NC_027310.1	74845685	74846930	+	PREDICTED: 60S acidic ribosomal protein P2-like
100195596	11621.6	0.381435	0.0976265	3.90709	9.34e-05	0.0132391	XP_014063634.1	XM_014208159.1	NC_027306.1	43957198	43961521	+	PREDICTED: 40S ribosomal protein S16 isoform X1
100195814	26662	0.375449	0.107771	3.48377	0.000494413	0.0412527	NP_001134315.1	NM_001140843.1	NC_027328.1	16105249	16107013	+	40S ribosomal protein S20
106570285	17350.7	0.374447	0.102753	3.64413	0.000268302	0.0286272	XP_013997912.1	XM_014142435.1	NC_027313.1	68237813	68239889	+	PREDICTED: 60S ribosomal protein L15
106572990	9343.53	0.374044	0.0978808	3.82142	0.000132683	0.0176527	XP_014003059.1	XM_014147584.1	NC_027314.1	103114607	103117727	-	PREDICTED: 60S ribosomal protein L10-like
100196580	12786.1	0.372787	0.0952839	3.91239	9.14e-05	0.0130448	NP_001135081.1	NM_001141609.1	NC_027313.1	45267707	45273418	+	60S ribosomal protein L37a
106568161	19610.7	0.370418	0.0956706	3.87181	0.00010803	0.014908	XP_013993718.1	XM_014138243.1	NC_027312.1	89138130	89140525	+	PREDICTED: 60S ribosomal protein L17
106566669	11769	0.369279	0.105249	3.50863	0.000450424	0.0393366	XP_013990395.1	XM_014134920.1	NC_027312.1	16492296	16497085	+	PREDICTED: 60S ribosomal protein L32
100196262	21542.6	0.350958	0.0945781	3.71077	0.000206626	0.024364	NP_001134763.1	NM_001141291.1	NC_027310.1	18892499	18895262	+	60S ribosomal protein L13
100136528	1612.42	0.338453	0.0989751	3.41958	0.000627187	0.0481909	XP_014067596.1	XM_014212121.1	NC_027308.1	60970133	60972203	+	PREDICTED: GTP-binding nuclear protein Ran isoform X1
100136567	12607.2	0.323948	0.0947034	3.42066	0.000624705	0.0481909	XP_014000392.1	XM_014144917.1	NC_027314.1	44994484	44997886	+	PREDICTED: 40S ribosomal protein S7 isoform X1
106593698	1599.78	-0.428195	0.119969	-3.56923	0.000358039	0.0346529	XP_014040544.1	XM_014185069.1	NW_012350759.1	4	4818	+	PREDICTED: WAS/WASL-interacting protein family member 1-like, partial
106605935	508.683	-0.479918	0.140421	-3.41771	0.000631502	0.0481909	XP_014057414.1	XM_014201939.1	NC_027304.1	73101802	73104083	-	PREDICTED: extracellular matrix protein 1-like
106577739	243.934	-0.53606	0.150623	-3.55896	0.00037232	0.0346821	XP_014011538.1	XM_014156063.1	NC_027301.1	14184525	14189425	+	PREDICTED: glyceraldehyde-3-phosphate dehydrogenase
106573078	379.855	-0.558056	0.148446	-3.75932	0.000170373	0.0211273	XP_014003226.1	XM_014147751.1	NC_027315.1	4395019	4422293	+	PREDICTED: non-muscle caldesmon-like isoform X1
106612603	1053.16	-0.594252	0.16383	-3.62724	0.000286466	0.0300729	XP_014069389.1	XM_014213912.1	NC_027308.1	105798593	105840020	-	PREDICTED: alpha-actinin-4 isoform X4
106602277	338.61	-0.606725	0.17816	-3.4055	0.000660434	0.0496962	XP_014050279.1	XM_014194804.1	NC_027303.1	6172720	6203604	+	PREDICTED: max dimerization protein 4-like isoform X1
106596164	174.808	-0.620308	0.181603	-3.41574	0.000636083	0.0483545	XP_014042958.1	XM_014187483.1	NW_012358685.1	2615	3839	+	PREDICTED: histone-lysine N-methyltransferase SETD2-like
106584590	117.021	-0.665382	0.189772	-3.50621	0.000454529	0.0393813	XP_014025528.1	XM_014170053.1	NC_027322.1	39550609	39653253	+	PREDICTED: MOB kinase activator 2-like isoform X4
XR_001326262.1	324.014	-0.675371	0.171315	-3.94228	8.07e-05	0.012374	NA	NA	NA	NA	NA	NA	NA
106564860	167.054	-0.683375	0.189446	-3.60722	0.000309493	0.0320808	XP_013986845.1	XM_014131370.1	NC_027300.1	12142192	12147434	+	PREDICTED: heterogeneous nuclear ribonucleoprotein Q isoform X1
100195010	402.239	-0.685043	0.191163	-3.58356	0.000338948	0.0337943	NP_001133511.1	XM_014138161.1	NC_027312.1	89998912	90010907	+	FYN-binding protein
106569462	145.683	-0.700547	0.201102	-3.48353	0.000494842	0.0412527	XP_013996309.1	XM_014140834.1	NC_027313.1	35971241	35979939	-	PREDICTED: DNA-directed RNA polymerases I, II, and III subunit RPABC1
106613013	294.489	-0.715062	0.181982	-3.9293	8.52e-05	0.0125209	XP_014070315.1	XM_014214840.1	NC_027308.1	116177599	116191582	-	PREDICTED: heat shock cognate 70 kDa protein-like isoform X2
106604922	402.189	-0.731475	0.206084	-3.54939	0.000386121	0.0354677	XP_014055535.1	XM_014200057.1	NC_027304.1	39346701	39357700	+	PREDICTED: C-terminal-binding protein 2 isoform X3
106577550	200.384	-0.738182	0.166733	-4.42733	9.54e-06	0.00242691	XP_014011143.1	XM_014155668.1	NC_027317.1	47823144	47836187	+	PREDICTED: DNA-directed RNA polymerase II subunit RPB1
106564454	236.918	-0.765759	0.215164	-3.55896	0.000372325	0.0346821	XP_013986033.1	XM_014130558.1	NC_027311.1	12506388	12509227	+	PREDICTED: vasorin-like
106573503	736.823	-0.773083	0.217004	-3.56253	0.000367301	0.0346821	XP_014004093.1	XM_014148613.1	NC_027315.1	27094905	27107672	-	PREDICTED: tropomyosin alpha-3 chain-like isoform X14
106569987	113.336	-0.780757	0.204593	-3.81614	0.000135555	0.0178116	XP_013997276.1	XM_014141807.1	NC_027313.1	58275616	58299964	-	PREDICTED: chromodomain-helicase-DNA-binding protein 4-like isoform X3
106579408	237.418	-0.798267	0.234261	-3.4076	0.000655359	0.0496297	XP_014014772.1	XM_014159297.1	NC_027318.1	62221660	62283389	-	PREDICTED: integrin alpha-X-like
106585927	283.785	-0.809312	0.203978	-3.96765	7.26e-05	0.0115983	XP_014028147.1	XM_014172672.1	NC_027301.1	42015372	42028789	-	PREDICTED: actin-related protein 2-A
106563791	107.196	-0.814217	0.206783	-3.93754	8.23e-05	0.012374	XP_013985124.1	XM_014129649.1	NC_027310.1	84939148	84994544	+	PREDICTED: protein phosphatase Slingshot homolog 1-like isoform X2
106600953	1630.87	-0.821925	0.186398	-4.40953	1.04e-05	0.00254509	XP_014048235.1	XM_014192760.1	NC_027302.1	52611615	52613175	+	PREDICTED: ferritin, middle subunit-like
100195222	174.992	-0.900813	0.256231	-3.51563	0.000438714	0.0385156	NP_001133723.1	NM_001140251.1	NC_027312.1	60250593	60269749	-	Sugar phosphate exchanger 2
100196751	194.277	-0.930417	0.252448	-3.68557	0.000228189	0.0258714	NP_001135245.1	NM_001141773.1	NC_027301.1	10270049	10279196	-	Tumor necrosis factor receptor superfamily member 1A precursor
106604062	103.259	-0.932413	0.21426	-4.35177	1.35e-05	0.00322812	XP_014053890.1	XM_014198415.1	NC_027303.1	82107195	82144131	-	PREDICTED: inhibitor of apoptosis protein-like isoform X1
106599430	116.42	-0.933321	0.238495	-3.91338	9.1e-05	0.0130448	XP_014046140.1	XM_014190665.1	NC_027302.1	21140798	21212601	-	PREDICTED: laminin subunit gamma-1-like
106609123	1342.28	-0.948916	0.229796	-4.12938	3.64e-05	0.00693948	XP_014063047.1	XM_014207573.1	NC_027306.1	32906325	32908949	-	PREDICTED: L-lactate dehydrogenase B chain
106592967	228.831	-1.01739	0.200704	-5.0691	4e-07	0.000188825	XP_014039796.1	XM_014184321.1	NW_012349186.1	11105	16437	-	PREDICTED: hepatocyte growth factor-regulated tyrosine kinase substrate-like isoform X2
106570951	64.2198	-1.08597	0.282639	-3.84226	0.000121909	0.0164544	XP_013999027.1	XM_014143552.1	NC_027300.1	147027402	147073004	+	PREDICTED: serine/threonine-protein kinase Nek6-like
106612966	110.697	-1.0947	0.314617	-3.47947	0.000502398	0.0417074	XP_014070180.1	XM_014214708.1	NC_027308.1	118743011	118780726	-	PREDICTED: protein c-ets-1-B isoform X1
106590330	214.241	-1.10614	0.239936	-4.61016	4.02e-06	0.00133053	XP_014036693.1	XM_014181218.1	NC_027301.1	56912974	56915733	+	PREDICTED: heme oxygenase-like
106562955	143.286	-1.11395	0.325162	-3.42584	0.000612907	0.0478768	XP_013983561.1	XM_014128088.1	NC_027310.1	51872174	51888857	+	PREDICTED: epidermal growth factor-like protein 7
106612577	117.8	-1.11751	0.272253	-4.10467	4.05e-05	0.00765082	XP_014069336.1	XM_014213860.1	NC_027308.1	106257860	106292175	-	PREDICTED: huntingtin-interacting protein 1-like isoform X2
100195506	56.6971	-1.12119	0.271434	-4.13061	3.62e-05	0.00693948	NP_001134007.1	NM_001140535.1	NC_027314.1	5152578	5174730	+	hormone-sensitive lipase precursor
106584901	51.8909	-1.15145	0.270691	-4.25377	2.1e-05	0.00448458	XP_014026040.1	XM_014170565.1	NC_027323.1	1667721	1788053	+	PREDICTED: kremen protein 1 isoform X2
106599634	52.8915	-1.15218	0.326513	-3.52874	0.000417542	0.03715	XP_014046415.1	XM_014190940.1	NC_027300.1	28375401	28376312	-	PREDICTED: cell division cycle-associated protein 4-like
100196145	65.3625	-1.18279	0.298513	-3.96227	7.42e-05	0.0115983	NP_001134646.1	NM_001141174.1	NC_027327.1	15007299	15009001	+	phosphoglycolate phosphatase
106569585	52.5333	-1.18338	0.334413	-3.53868	0.000402137	0.0364329	XP_013996564.1	XM_014141088.1	NC_027313.1	40311488	40331284	-	PREDICTED: NACHT, LRR and PYD domains-containing protein 3-like isoform X2
106560964	71.7012	-1.26088	0.318397	-3.96009	7.49e-05	0.0116136	XP_013979928.1	XM_014124453.1	NC_027309.1	74427890	74477835	-	PREDICTED: low-density lipoprotein receptor-related protein 5-like isoform X2
106562136	49.8906	-1.45798	0.321481	-4.5352	5.75e-06	0.00170425	XP_013982242.1	XM_014126768.1	NC_027310.1	16995664	17009980	-	PREDICTED: ubiquitin-conjugating enzyme E2 Q2-like isoform X1
XR_001321216.1	70.8405	-1.47554	0.430268	-3.42936	0.00060501	0.0474467	NA	NA	NA	NA	NA	NA	NA
106604848	88.5914	-1.47624	0.399849	-3.69198	0.000222513	0.0255195	XP_014055379.1	XM_014199903.1	NC_027304.1	36946050	36970561	+	PREDICTED: platelet-derived growth factor receptor beta-like isoform X2
106592294	23.7558	-1.49299	0.409704	-3.64406	0.000268367	0.0286272	XP_014039095.1	XM_014183621.1	NW_012347964.1	11291	16261	-	PREDICTED: TRPM8 channel-associated factor homolog
XR_001324572.1	2257.78	-1.57646	0.284539	-5.54041	3.02e-08	1.93e-05	NA	NA	NA	NA	NA	NA	NA
100196764	25.5876	-1.69456	0.47399	-3.57509	0.000350109	0.0343887	NP_001135258.1	NM_001141786.1	NC_027310.1	20433139	20443849	+	retinal dehydrogenase 2
106567535	105.044	-1.79353	0.312621	-5.73707	9.63e-09	7.35e-06	XP_013992391.1	XM_014136897.1	NC_027312.1	55979511	56036897	+	PREDICTED: phosphatidylinositol-binding clathrin assembly protein-like isoform X18
100286682	21.9127	-1.84546	0.539834	-3.41858	0.00062949	0.0481909	NP_001140094.1	NM_001146622.1	NC_027304.1	1179386	1180694	+	Pancreatic secretory trypsin inhibitor precursor
106574162	12.1366	-2.00359	0.562883	-3.55952	0.000371536	0.0346821	XP_014005300.1	XM_014149825.1	NC_027301.1	4877547	4880170	-	PREDICTED: protein naked cuticle homolog 2-like
106593864	13.8738	-2.12969	0.581915	-3.6598	0.000252408	0.0275035	XP_014040722.1	XM_014185247.1	NW_012351168.1	3073	3534	+	PREDICTED: urocortin-3-like
106586750	31.7449	-2.3334	0.635984	-3.66896	0.000243539	0.0269947	XP_014029804.1	XM_014174329.1	NC_027324.1	39879672	39907945	+	PREDICTED: NADP-dependent malic enzyme-like isoform X1
XR_001322325.1	17.2164	-2.34889	0.601887	-3.90254	9.52e-05	0.0133943	NA	NA	NA	NA	NA	NA	NA
106609825	15.9708	-2.56644	0.729961	-3.51586	0.000438337	0.0385156	XP_014064327.1	XM_014208852.1	NC_027300.1	76261520	76278571	+	PREDICTED: tectonin beta-propeller repeat-containing protein 1-like
100380422	27.4578	-2.60712	0.651736	-4.00027	6.33e-05	0.0108482	NP_001167177.1	NM_001173706.1	NC_027320.1	11744452	11762919	-	1-phosphatidylinositol 4,5-bisphosphate phosphodiesterase delta-4
XR_001320865.1	12.0261	-2.75635	0.743777	-3.70588	0.000210654	0.0245859	NA	NA	NA	NA	NA	NA	NA
100136354	231.616	-3.40311	0.29701	-11.4579	2.15e-30	2.13e-26	NP_001116999.1	NM_001123527.1	NC_027306.1	58238924	58240915	+	60S ribosomal protein L18a
100196094	428.533	-4.79579	0.333132	-14.3961	5.48e-47	1.09e-42	XP_014070770.1	XM_014215295.1	NC_027308.1	131042115	131047016	-	PREDICTED: dipeptidyl peptidase 1
106596519	25.5877	-4.81413	0.837041	-5.75137	8.85e-09	7.03e-06	XP_014043282.1	XM_014187807.1	NW_012360626.1	640	6392	-	PREDICTED: interferon-induced very large GTPase 1-like
106573835	11.4849	-5.28448	1.13718	-4.64702	3.37e-06	0.001152	XP_014004693.1	XM_014149218.1	NC_027315.1	40860639	40901886	+	PREDICTED: cytoplasmic FMR1-interacting protein 1 homolog

### Sheet: Spleen 7dpi
Row.names	baseMean	log2FoldChange	lfcSE	stat	pvalue	padj	Protein	Transcript	CHR	Start	Stop	Strand	Protein.name
106585979	212.017	1.15222	0.195659	5.88895	3.89e-09	3.34e-05	XP_014028212.1	XM_014172737.1	NC_027323.1	46940191	47001229	-	PREDICTED: LOW QUALITY PROTEIN: terminal uridylyltransferase 7-like
106597072	511.349	1.02799	0.179766	5.71847	1.07e-08	6.16e-05	XP_014043783.1	XM_014188308.1	NW_012363452.1	2438	4003	-	PREDICTED: uncharacterized protein LOC106597072 isoform X2
106595949	424.122	-1.32921	0.210624	-6.31081	2.78e-10	4.77e-06	XP_014042762.1	XM_014187287.1	NW_012357734.1	2425	5468	-	PREDICTED: uncharacterized protein LOC106595949
106590394	59.414	-1.65141	0.326563	-5.05693	4.26e-07	0.00183212	XP_014036845.1	XM_014181368.1	NC_027328.1	25434921	25461900	+	PREDICTED: high affinity cAMP-specific 3\',5\'-cyclic phosphodiesterase 7A-like isoform X3
106577272	169.26	-1.69743	0.293105	-5.7912	6.99e-09	4.81e-05	XP_014010687.1	XM_014155211.1	NC_027317.1	31466927	31477279	-	PREDICTED: hepatic lectin-like isoform X2
106603958	81.3238	-1.82052	0.286515	-6.35401	2.1e-10	4.77e-06	XP_014053713.1	XM_014198238.1	NC_027303.1	77141195	77141674	-	PREDICTED: uncharacterized protein C2orf16-like
106589968	49.4778	-2.529	0.460136	-5.49619	3.88e-08	0.000190723	XP_014035913.1	XM_014180438.1	NC_027327.1	36675492	36683696	+	PREDICTED: butyrophilin subfamily 1 member A1-like
106566239	19.0256	-3.04424	0.662317	-4.59634	4.3e-06	0.0147919	XP_013989604.1	XM_014134129.1	NC_027311.1	89972478	89981685	+	PREDICTED: adhesion G protein-coupled receptor E1-like, partial
XR_001321180.1	5.85355	-5.92909	1.2965	-4.57314	4.8e-06	0.0150262	NA	NA	NA	NA	NA	NA	NA
106583825	36.7072	-6.45762	1.32545	-4.87201	1.1e-06	0.0042225	XP_014023898.1	XM_014168423.1	NC_027321.1	61279066	61283540	+	PREDICTED: phosphatase and actin regulator 3-like
XR_001330263.1	36.1116	-6.51308	1.05516	-6.17258	6.72e-10	7.7e-06	NA	NA	NA	NA	NA	NA	NA

### Sheet: Spleen 14dpi
Row.names	baseMean	log2FoldChange	lfcSE	stat	pvalue	padj	Protein	Transcript	CHR	Start	Stop	Strand	Protein.name
106594007	3810.14	0.841736	0.139162	6.04862	1.46096e-09	3.85927e-05	XP_014040857.1	XM_014185382.1	NW_012351540.1	1649	2183	-	PREDICTED: ictacalcin-like
XR_001321172.1	10.3957	6.8284	1.17533	5.80977	6.25587e-09	8.26275e-05	NA	NA	NA	NA	NA	NA	NA
106592456	17.5122	5.50167	0.977001	5.63118	1.78981e-08	0.000118199	XP_014039283.1	XM_014183808.1	NW_012348244.1	8512	9928	-	PREDICTED: liver-expressed antimicrobial peptide 2-like
XR_001319017.1	9.44161	6.6858	1.1793	5.66929	1.43389e-08	0.000118199	NA	NA	NA	NA	NA	NA	NA
106575194	29.7012	4.35135	0.79941	5.4432	5.23314e-08	0.000276477	XP_014007003.1	XM_014151528.1	NC_027316.1	8138969	8139677	-	PREDICTED: phospholipase A2 inhibitor 31 kDa subunit-like
XR_001322336.1	7.9422	6.43879	1.23316	5.22137	1.77605e-07	0.000781936	NA	NA	NA	NA	NA	NA	NA
106582334	6.45023	6.14315	1.22588	5.01121	5.40876e-07	0.00204111	XP_014020791.1	XM_014165320.1	NC_027320.1	42866898	43003635	-	PREDICTED: diacylglycerol kinase beta-like isoform X1
106594553	34.0562	2.50259	0.538295	4.64911	3.33363e-06	0.0110076	XP_014041397.1	XM_014185922.1	NC_027301.1	69305913	69314412	+	PREDICTED: gastrula zinc finger protein XlCGF17.1-like
