## Supplementary File 7 for "Transcriptomic response to ISAV infection in the gills, head kidney and spleen of resistant and susceptible Atlantic salmon"

### Sheet: Feuil1
	GOslimID	Pvalue	OddsRatio	ExpCount	Count	Size	Term
BP.1	GO:0022607	1.54771e-13	4.12743	30.7607	68	2432	cellular component assembly
BP.2	GO:0000902	8.19521e-12	3.89403	21.2998	53	1684	cell morphogenesis
BP.3	GO:0065003	5.43899e-10	3.61161	17.8468	45	1411	protein-containing complex assembly
BP.4	GO:0030705	5.45855e-10	8.22105	2.56761	17	203	cytoskeleton-dependent intracellular transport
BP.5	GO:0007010	1.6677e-09	3.4333	19.1748	46	1516	cytoskeleton organization
BP.6	GO:0040007	2.69945e-08	3.19789	17.948	42	1419	growth
BP.7	GO:0030154	3.88971e-07	2.6823	51.6178	78	4081	cell differentiation
BP.8	GO:0050877	3.79449e-06	2.9903	11.9147	29	942	nervous system process
BP.9	GO:0021700	6.63394e-06	3.71648	5.9953	19	474	developmental maturation
BP.10	GO:0048856	8.58979e-06	2.6658	70.527	92	5576	anatomical structure development
BP.11	GO:0061024	2.01321e-05	2.90822	10.2451	25	810	membrane organization
BP.12	GO:0034330	2.66269e-05	2.91467	9.75185	24	771	cell junction organization
BP.13	GO:0007267	0.000513647	2.04227	21.9448	37	1735	cell-cell signaling
BP.14	GO:0040011	0.0143953	1.59286	28.231	39	2232	locomotion
BP.15	GO:0006457	0.0257996	2.80309	2.26405	6	179	protein folding
MF.1	GO:0008092	1.98836e-17	5.94445	13.3507	49	1054	cytoskeletal protein binding
MF.2	GO:0008289	1.52758e-05	3.09904	8.79072	23	694	lipid binding
MF.3	GO:0005198	5.43182e-05	3.15068	6.96671	19	550	structural molecule activity
MF.4	GO:0043167	0.000154644	2.0199	41.7622	61	3297	ion binding
MF.5	GO:0003924	0.000155334	3.6868	3.96469	13	313	GTPase activity
MF.6	GO:0004518	0.00865618	4.2461	1.26667	5	100	nuclease activity
MF.7	GO:0019899	0.0357673	1.47838	28.1075	37	2219	enzyme binding
MF.8	GO:0004386	0.0454395	6.33009	0.342002	2	27	helicase activity
CC.1	GO:0005856	3.58965e-09	3.19947	23.2846	51	1849	cytoskeleton
CC.2	GO:0031410	5.85525e-06	2.52984	20.9171	41	1661	cytoplasmic vesicle
CC.3	GO:0005576	1.80917e-05	2.2161	41.8594	64	3324	extracellular region
CC.4	GO:0005615	7.90391e-05	2.08114	38.0185	58	3019	extracellular space
CC.5	GO:0005886	0.000391035	1.91634	41.9475	60	3331	plasma membrane
CC.6	GO:0005768	0.000616977	2.35006	11.2078	23	890	endosome
CC.7	GO:0005929	0.0121996	2.44548	4.38239	10	348	cilium
CC.8	GO:0005794	0.0173894	1.6679	17.9829	27	1428	Golgi apparatus
CC.9	GO:0005829	0.0279323	1.46842	38.7489	49	3077	cytosol
